# Plant-associated fungi co-opt ancient antimicrobials for host manipulation

**DOI:** 10.1101/2024.01.04.574150

**Authors:** Fantin Mesny, Valentina Wolf, Ana López-Moral, Anton Kraege, Wilko Punt, Jiyeun Park, Jinyi Zhu, Yukiyo Sato, Bart PHJ Thomma

## Abstract

Evolutionary histories of effector proteins secreted by fungal pathogens to mediate plant colonization remain largely elusive. While most functionally characterized effectors modulate plant immunity, recent discoveries have revealed novel functions in targeting host-associated microbiota. We now developed an Antimicrobial Activity Predictor for Effector Candidates (AMAPEC), and identified a wealth of antimicrobial effectors, including many highly conserved ones — suggesting ancient evolutionary origins. Surprisingly, several plant immune-modulating effectors display antimicrobial activity. We propose that these evolved from ancestral antimicrobials while retaining their original functions. In addition to roles in suppressing host immunity, they may manipulate plant microbiota to promote colonization. We argue that microbial antagonism is a fundamental fungal effector function and suggest that fungi repurposed ancient antimicrobials to serve multiple roles during host-pathogen co-evolution.
