## Supplementary material for "Plant-associated fungi co-opt ancient antimicrobials for host manipulation": Table S1

Ref	Name	Reported activity	Organism group	Organism	Original paper	Secreted	pLDDT of AlphaFold structure
a001	Putative fungistatic metabolite	Antifungal	Fungus	Chaetomium globosum	https://doi.org/10.1139/b06-083	Yes	95
a002	ChLysM	Antibacterial	Animal	Crassostrea hongkongensis	https://doi.org/10.1016/j.gene.2018.06.091	No	66
a003	LectinL6	Antibacterial	Animal	Tachypleus tridentatus	https://doi.org/10.1074/jbc.270.24.14493	Yes	98
a004	BPI fold-containing family A member 2 (Parotid secretory protein)	Antibacterial	Animal	Homo sapiens	https://doi.org/10.1016/j.archoralbio.2013.12.005	Yes	66
a005	Galectin-3	Antifungal	Animal	Homo sapiens	https://doi.org/10.4049/jimmunol.177.7.4718	Yes	74
a006	Efe-AfpA	Antifungal	Fungus	Epichloë festucae	https://doi.org/10.3390/jof8101097	Yes	82
a007	Peptidoglycan recognition protein 4	Antibacterial	Animal	Homo sapiens	https://doi.org/10.1074/jbc.m511631200	Yes	82
a008	Peptidoglycan recognition protein 3	Antibacterial	Animal	Homo sapiens	https://doi.org/10.1074/jbc.m511631200	Yes	91
a009	AaCrus1	Antibacterial	Animal	Amphibalanus amphitrite	https://doi.org/10.3390/pharmaceutics14020413	Yes	52
a010	PtCLec2	Antibacterial	Animal	Portunus trituberculatus	https://doi.org/10.3390/antibiotics10050541	Yes	89
a011	Sarcotoxin-2A	Antibacterial	Animal	Sarcophaga peregrina	https://doi.org/10.1021/bi00405a050	Yes	89
a012	Techylectin-5A	Antibacterial	Animal	Tachypleus tridentatus	https://doi.org/10.1073/pnas.96.18.10086	Yes	90
a013	Techylectin-5B	Antibacterial	Animal	Tachypleus tridentatus	https://doi.org/10.1073/pnas.96.18.10086	Yes	90
a014	Lysenin-related protein 2	Antibacterial	Animal	Eisenia foetida	https://doi.org/10.1111/j.1432-1033.1997.00756.x	No	93
a015	CSαβ defensin Aclasin	Antibacterial	Fungus	Aspergillus clavatus	https://doi.org/10.7717/peerj.6290	Yes	74
a016	CSαβ defensin AfusinC	Antibacterial	Fungus	Aspergillus fumigatus	https://doi.org/10.1371/journal.pone.0205509	Yes	66
a017	Lysozyme g	Antibacterial	Animal	Epinephelus coioides	https://doi.org/10.3354/dao055117	No	98
a018	Histone H5	Antibacterial	Animal	Gallus gallus domesticus	https://doi.org/10.1038/s41598-018-20912-1	No	70
a019	Lysozyme g	Antibacterial	Animal	Struthio camelus	https://doi.org/10.1016/j.gene.2011.10.021	Yes	98
a020	LvCrustinB	Antibacterial	Animal	Litopenaeus vannamei	https://doi.org/10.1016/j.fsi.2019.09.028	Yes	66
a021	Lysozyme 3	Antibacterial	Animal	Crassostrea virginica	https://doi.org/10.1186/1471-2148-10-213	Yes	92
a022	AMP-17	Antifungal	Animal	Musca domestica	https://doi.org/10.1016/j.jprot.2021.104385	Yes	87
a023	Lysozyme1	Antibacterial	Animal	Crassostrea virginica	https://doi.org/10.1016/j.cbpc.2004.05.011	Yes	93
a024	I-type lysozyme-like protein 2	Antibacterial	Animal	Penaeus monodon	https://doi.org/10.1016/j.fsi.2010.01.003	Yes	95
a025	C-type lysozyme	Antibacterial	Animal	Penaeus monodon	https://doi.org/10.1016/j.fsi.2010.01.003	Yes	93
a026	PcLys-i3	Antibacterial	Animal	Procambarus clarkii	https://doi.org/10.1016/j.dci.2018.05.020	Yes	95
a027	Regenerating islet-derived protein 3-beta (REG-3-beta) (Pancreatitis-associated protein 1)	Antibacterial	Animal	Mus musculus	https://doi.org/10.1371/journal.pone.0020749	Yes	93
a028	RegIIIalpha	Antibacterial	Animal	Homo sapiens	https://doi.org/10.1126/science.1127119	Yes	93
a029	RegIIIgamma	Antibacterial	Animal	Mus musculus	https://doi.org/10.1126/science.1127119	Yes	91
a030	FM-CATH	Antibacterial, Antifungal	Animal	Fejervarya Multistriata	https://doi.org/10.3389/fphar.2021.731056	Yes	76
a031	Hemoglobin subunit beta (Beta-globin) (Hemoglobin beta chain)	Antibacterial	Animal	Crocodylus siamensis	https://doi.org/10.1007/s10930-012-9424-7	Yes	97
a032	ApPGRP	Antibacterial	Animal	Anatolica polita	https://doi.org/10.1016/j.gene.2018.12.036	Yes	98
a033	Perfrin	Antibacterial	Animal	Clostridium perfringens	https://doi.org/10.1186%2F1297-9716-45-40	Yes	84
a034	Alpha-synuclein	Antibacterial, Antifungal	Animal	Homo sapiens	https://doi.org/10.1016/j.bbrc.2016.08.052	No	70
a035	Myticusin-1	Antibacterial, Antifungal	Animal	Mytilus coruscus	https://doi.org/10.1016/j.fsi.2012.11.030	Yes	94
a036	CCL28	Antibacterial, Antifungal	Animal	Homo sapiens	https://doi.org/10.4049/jimmunol.170.3.1452	Yes	78
a037	mCCL28	Antibacterial, Antifungal	Animal	Mus musculus	https://doi.org/10.4049/jimmunol.170.3.1452	Yes	73
a038	Chemerin	Antibacterial, Antifungal	Animal	Homo sapiens	https://doi.org/10.1371/journal.pone.0058709	Yes	89
a039	Acanthoscurrin 1	Antibacterial, Antifungal	Animal	Acanthoscurria gomesiana	https://doi.org/10.1016/s0145-305x(03)00058-2	Yes	42
a040	AfpA	Antifungal	Fungus	Penicillium expansum	https://doi.org/10.3389/fmicb.2018.02370	Yes	77
a041	Hyastatin	Antibacterial, Antifungal	Animal	Hyas araneus	https://doi.org/10.1016/j.molimm.2009.05.002	Yes	54
a042	SpHyastatin	Antibacterial, Antifungal	Animal	Scylla paramamosain	https://doi.org/10.3389/fmicb.2016.01140	Yes	52
a043	PdAfpB	Antifungal	Fungus	Penicillium digitatum	https://doi.org/10.1038/s41598-017-15277-w	Yes	82
a044	IL-26	Antibacterial, Antifungal	Animal	Homo sapiens	https://doi.org/10.4049/jimmunol.1900318	Yes	91
a045	Splys-i	Antibacterial, Antifungal	Animal	Scylla paramamosain	https://doi.org/10.1016/j.dci.2017.04.017	Yes	96
a046	SpCrus2	Antibacterial, Antifungal	Animal	Scylla paramamosain	https://doi.org/10.1016/j.dci.2018.01.021	Yes	68
a047	SpCrus5	Antibacterial, Antifungal	Animal	Scylla paramamosain	https://doi.org/10.1016/j.fsi.2018.02.026	Yes	70
a048	CruFc	Antibacterial, Antifungal	Animal	Fenneropenaeus chinensis	https://doi.org/10.1016/j.jbiotec.2006.08.013	Yes	60
a049	MjPen-II	Antibacterial	Animal	Marsupenaeus japonicus	https://doi.org/10.1016/j.dci.2016.02.001	Yes	59
a050	VdAve1	Antibacterial	Fungus	Verticillium dahliae	https://doi.org/10.1038/s41477-020-00799-5	Yes	97
a051	VdAve1L2	Antibacterial	Fungus	Verticillium dahliae	https://doi.org/10.1111/nph.18576	Yes	88
a052	VdAMP2	Antibacterial	Fungus	Verticillium dahliae	https://doi.org/10.1038/s41477-020-00799-5	Yes	59
a053	VdAMP3	Antifungal	Fungus	Verticillium dahliae	https://doi.org/10.1073/pnas.2110968118	Yes	71
a054	Azurocidin	Antibacterial	Animal	Homo sapiens	https://doi.org/10.1172/jci114518	Yes	92
a055	Spiderine OtTx1a	Antibacterial	Animal	Oxyopes takobius	https://doi.org/10.1111/febs.12547	Yes	73
a056	Ginkbilobin-2	Antifungal	Plant	Ginkgo biloba	https://doi.org/10.1515/bc.2007.030	Yes	97
a057	Myotoxin II	Antibacterial	Animal	Bothrops asper	https://doi.org/10.1046/j.1432-1327.1998.2530452.x	Yes	96
a058	Lugensin A	Antibacterial	Animal	Nilaparvata lugens	https://doi.org/10.1016/j.ibmb.2019.103215	Yes	64
a059	TiAP	Antibacterial	Animal	Triatoma infestans	https://doi.org/10.1016/j.biochi.2016.02.009	Yes	91
a060	Defensin DEFB126	Antibacterial	Animal	Homo sapiens	https://doi.org/10.1007/s00253-012-4588-9	Yes	87
a062	Ace-AMP1	Antifungal, Antibacterial	Plant	Allium cepa	https://doi.org/10.1104/pp.109.2.445	Yes	88
a063	SCY	Antibacterial, Antifungal	Animal	Scylla paramamosain	https://doi.org/10.1016/j.pep.2009.09.008	Yes	94
a064	SCY2	Antibacterial	Animal	Scylla paramamosain	https://doi.org/10.1016/j.fsi.2016.02.022	Yes	93
a065	CP	Antibacterial	Synthetic		https://doi.org/10.1016/j.ijantimicag.2010.06.038	Yes	72
a066	Cystatin	Antifungal	Animal	Gallus gallus domesticus	https://doi.org/10.1111/j.1439-0507.2009.01722.x	Yes	91
a067	TasA	Antibacterial	Bacteria	Bacillus subtilis	https://doi.org/10.1128/jb.181.5.1664-1672.1999	Yes	86
a068	PtALF4	Antibacterial, Antifungal	Animal	Portunus trituberculatus	https://doi.org/10.1016/j.fsi.2012.01.021	Yes	89
a069	Bactericidal permeability-increasing protein	Antibacterial	Animal	Homo sapiens	https://doi.org/10.1128/iai.59.11.4193-4200.1991	Yes	96
a070	Bactericidal permeability-increasing protein	Antibacterial	Animal	Mus musculus	https://doi.org/10.1189/jlb.0304159	Yes	93
a071	Alpha-amylase/trypsin inhibitor	Antifungal	Plant	Zea mays	https://doi.org/10.1016/s0006-291x(05)80103-2	Yes	98
a072	SpALF4	Antibacterial, Antifungal	Animal	Scylla paramamosain	https://doi.org/10.1016/j.fsi.2013.10.023	Yes	89
a073	PtALF5	Antibacterial, Antifungal	Animal	Portunus trituberculatus	https://doi.org/10.1016/j.fsi.2012.04.004	Yes	89
a074	StSN2	Antibacterial, Antifungal	Plant	Solanum tuberosum	https://doi.org/10.1104/pp.010685	Yes	89
a075	Defensin beta 118	Antibacterial	Animal	Homo sapiens	https://doi.org/10.1210/en.2003-1698	Yes	66
a076	Defensin beta 136	Antibacterial, Antifungal	Animal	Homo sapiens	https://doi.org/10.1016/j.pep.2021.105968	Yes	88
a077	PDF1.4	Antifungal	Plant	Arabidopsis thaliana	https://doi.org/10.1111/nph.12396	Yes	93
a078	RsAFP1	Antifungal	Plant	Raphanus sativus	https://doi.org/10.1016/S0021-9258(19)49534-3	Yes	90
a079	PAFC	Antifungal	Fungus	Penicillium chrysogenum	https://doi.org/10.3390/jof6030141	Yes	97
a080	AmAMP1	Antibacterial	Animal	Acropora millepora	https://doi.org/10.1016/j.dci.2020.103866	Yes	90
a081	microplusin	Antibacterial, Antifungal	Animal	Rhipicephalus microplus	https://doi.org/10.1016/j.dci.2003.08.001	Yes	84
a082	MiAMP1	Antibacterial, Antifungal	Plant	Macadamia integrifolia	https://doi.org/10.1006/jmbi.1999.3163	Yes	92
a083	AP	Antibacterial	Animal	Scylla serrata	https://pubmed.ncbi.nlm.nih.gov/19219229	Yes	93
a084	NK-lysin	Antibacterial, Antifungal	Animal	Sus scrofa	https://doi.org/10.1002/j.1460-2075.1995.tb07150.x	Yes	95
a085	PAF	Antifungal	Fungus	Fusarium polyphialidicum	https://doi.org/10.1016/j.peptides.2012.10.016	Yes	81
a086	NFAP2	Antifungal	Fungus	Neosartorya fischeri	https://doi.org/10.1186%2Fs13568-016-0250-8	Yes	93
a087	pafB	Antifungal	Fungus	Penicillium chrysogenum	https://doi.org/10.1038/s41598-018-20002-2	Yes	89
a088	Histone H2A	Antibacterial	Animal	Oncorhynchus mykiss	https://doi.org/10.1042/bj20020980	Yes	92
a089	EP2C	Antibacterial	Animal	Macaca mulatta	https://doi.org/10.1095/biolreprod.104.031740	Yes	73
a090	Hymenoptaecin	Antibacterial	Animal	Apis melifera	https://pubmed.ncbi.nlm.nih.gov/8463238	Yes	92
a091	PINA	Antibacterial	Plant	Triticum aestivum	https://doi.org/10.1007/s11103-005-8270-9	Yes	67
a092	PINB	Antibacterial	Plant	Triticum aestivum	https://doi.org/10.1007/s11103-005-8270-9	Yes	67
a093	CW18	Antibacterial, Antifungal	Plant	Hordeum vulgare	https://doi.org/10.1016/0014-5793(93)81198-9	Yes	87
a094	CW21	Antibacterial, Antifungal	Plant	Hordeum vulgare	https://doi.org/10.1016/0014-5793(93)81198-9	Yes	86
a095	Cy-AMP3	Antibacterial, Antifungal	Plant	Cycas revoluta	https://doi.org/10.1016/j.peptides.2008.08.007	Yes	88
a096	LTP110	Antibacterial, Antifungal	Plant	Oryza sativa	https://doi.org/10.5483/bmbrep.2003.36.6.603	Yes	94
a097	Nabaecin-3 /CtNU	Antibacterial, Antifungal	Animal	Nasonia vitripennis	https://doi.org/10.1016/j.bbrc.2012.10.059	Yes	89
a098	ALFPm3	Antibacterial	Animal	Penaeus monodon	https://doi.org/10.1016/j.dci.2005.02.004	Yes	95
a099	PcALF1	Antibacterial	Animal	Procambarus clarkii	https://doi.org/10.1016/j.fsi.2010.10.022	Yes	92
a100	EsALF-2	Antibacterial, Antifungal	Animal	Eriocheir sinensis	https://doi.org/10.1016/j.dci.2010.04.002	Yes	91
a101	FUN_004580	Antibacterial	Fungus	Rosellinia necatrix	https://doi.org/10.1101/2023.04.10.536216	Yes	82
a102	FUN_011519	Antibacterial	Fungus	Rosellinia necatrix	https://doi.org/10.1101/2023.04.10.536216	Yes	84
a103	C05	Antibacterial	Oomycete	Albugo candida	https://doi.org/10.1101/2022.05.16.492175	No	97
a104	C06	Antibacterial	Oomycete	Albugo candida	https://doi.org/10.1101/2022.05.16.492175	No	53
a105	C14	Antibacterial	Oomycete	Albugo candida	https://doi.org/10.1101/2022.05.16.492175	Yes	94
a106	C15	Antibacterial	Oomycete	Albugo candida	https://doi.org/10.1101/2022.05.16.492175	Yes	77
a107	LYS2	Antibacterial	Fungus	Coprinopsis cinerea	https://doi.org/10.1038/s41396-018-0293-8	Yes	58
a108	Copsin	Antibacterial	Fungus	Coprinopsis cinerea	https://doi.org/10.1038/s41396-018-0293-8	Yes	77
a109	CPP2	Antibacterial	Fungus	Coprinopsis cinerea	https://doi.org/10.1038/s41396-018-0293-8	Yes	78
a110	FtASP	Antifungal	Plant	Fagopyrum tataricum	https://doi.org/10.1093/plcell/koad118	No	93
a111	GH25 muramidase domain	Antibacterial	Archaea	Aciduliprofundum boonei	https://doi.org/10.7554/eLife.04266	Yes	97
a112	LysSAP26	Antibacterial	Virus	Staphylococcus phage SCH1	https://doi.org/10.3390/v12111340	No	91
a113	Cpl-1	Antibacterial	Virus	Bacteriophage Cp-1	https://doi.org/10.1093/jac/dkv038	No	98
a114	ChiA	Antifungal	Bacteria	Bacillus cereus sensu lato B25	https://doi.org/10.1093/femsle/fnaa218	Yes	98
a115	ChiB	Antifungal	Bacteria	Bacillus cereus sensu lato B25	https://doi.org/10.1093/femsle/fnaa218	Yes	96
a116	AbLys1	Antibacterial	Virus	Acinetobacter baumannii phage AbTZA1	https://doi.org/10.1111/febs.16686	No	94
a117	Blapstin	Antifungal	Animal	Blaps rhynchopetera,	https://doi.org/10.1128/spectrum.03089-22	Yes	92
a118	Mytichitin-CB	Antibacterial, Antifungal	Animal	Mytilus coruscus	https://doi.org/10.1016/j.fsi.2018.10.081	Yes	96
a119	Sle-1	Antibacterial	Bacteria	Staphylococcus epidermidis	https://doi.org/10.3390/microorganisms7110559	Yes	73
a120	VaEG45	Antifungal	Plant	Vigna angularis	https://doi.org/10.1007/s00299-022-02967-7	Yes	98
a121	Lysostaphin	Antibacterial	Bacteria	Staphylococcus simulans	https://doi.org/10.3390/ph3041139	Yes	92
a122	Ruminococcin C	Antibacterial	Bacteria	Ruminococcus gnavus	https://doi.org/10.1126/sciadv.aaw9969	No	55
a123	Endochitinase A	Antifungal	Plant	Zea mays	https://doi.org/10.1016/S0021-9258(19)50474-4	Yes	92
a124	Si-AMP2	Antibacterial	Plant	Sesamus indicum	https://doi.org/10.1007/s10930-011-9337-x	Yes	53
a125	SniOLP	Antifungal	Plant	Solanum nigrum	https://doi.org/10.1016/j.jplph.2006.01.006	Yes	93
a126	Hs-AFP1	Antifungal, Antibacterial	Plant	Heuchera sanguinea	https://doi.org/10.1016/0014-5793(95)00666-W	Yes	91
r001	UhRibo1	Antibacterial	Fungus	Ustilago hordei	https://doi.org/10.1101/2023.04.19.537453	Yes	94
r002	ANG / Rnase 5	Antibacterial/Antifungal	Animal	Homo sapiens	https://doi.org/10.1038/ni888	Yes	92
r003	Ang5	Antibacterial/Antifungal	Animal	Mus musculus	https://doi.org/10.1038/ni888	Yes	96
r004	Ang4	Antibacterial/Antifungal	Animal	Mus musculus	https://doi.org/10.1038/ni888	Yes	96
r005	RNAse 7	Antibacterial/Antifungal	Animal	Homo sapiens	https://doi.org/10.1074/jbc.m207587200	Yes	96
r006	RNAse 8	Antibacterial/Antifungal	Animal	Homo sapiens	https://doi.org/10.1128/aac.00246-06	Yes	97
r007	RNAse 3	Antibacterial/Antifungal	Animal	Homo sapiens	https://doi.org/10.1128/aac.00428-13	Yes	97
r008	RNAse 6	Antibacterial	Animal	Homo sapiens	https://doi.org/10.1038/ki.2014.268	Yes	97
r009	Rnase 1	Antibacterial	Animal	Homo sapiens	https://doi.org/10.1016/j.ijbiomac.2020.06.001	Yes	95
r010	Zt6	Antibacterial,Antifungal	Fungus	Zymoseptoria tritici	https://doi.org/10.1111/nph.14786	Yes	97
r011	Rdronc	Antibacterial	Animal	Rana dybowskii	https://doi.org/10.1007/s10528-010-9414-4	Yes	92
o01	Plant antimicrobial 1	Antibacterial,Antifungal	Plant	Physcomitrium patens	Unpublished	Yes	83
o02	Plant antimicrobial 2	Antibacterial,Antifungal	Plant	Arabidopsis thaliana	Unpublished	Yes	97
o03	Plant antimicrobial 3	Antibacterial,Antifungal	Plant	Arabidopsis thaliana	Unpublished	Yes	93
o04	Plant antimicrobial 4	Antibacterial,Antifungal	Plant	Solanum lycopersicum	Unpublished	Yes	97
o05	Plant antimicrobial 5	Antibacterial	Plant	Solanum lycopersicum	Unpublished	Yes	97
o06	Plant antimicrobial 6	Antibacterial,Antifungal	Plant	Hordeum vulgare	Unpublished	Yes	81
o07	Plant antimicrobial 7	Antibacterial,Antifungal	Plant	Hordeum vulgare	Unpublished	Yes	95
o08	Plant antimicrobial 8	Antibacterial,Antifungal	Plant	Hordeum vulgare	Unpublished	Yes	97
o10	Fungal antimicrobial 1	Antibacterial,Antifungal	Fungus	Verticillium dahliae	Unpublished	Yes	98
o11	Fungal antimicrobial 2	Antibacterial,Antifungal	Fungus	Verticillium dahliae	Unpublished	Yes	64
o12	Fungal antimicrobial 3	Antibacterial	Fungus	Zymoseptoria tritici	Unpublished	Yes	87
o13	Fungal antimicrobial 4	Antibacterial	Fungus	Cladosporium fulvum	Unpublished	Yes	91
o14	Fungal antimicrobial 5	Antibacterial	Fungus	Colletotrichum higginsianum	Unpublished	Yes	85
o15	Fungal antimicrobial 6	Antibacterial,Antifungal	Fungus	Verticillium dahliae	Unpublished	Yes	96
o16	Fungal antimicrobial 7	Antibacterial,Antifungal	Fungus	Verticillium dahliae	Unpublished	Yes	92
o17	Fungal antimicrobial 8	Antifungal	Fungus	Verticillium dahliae	Unpublished	Yes	92
