## Supplementary material for "Plant-associated fungi co-opt ancient antimicrobials for host manipulation": Table S2

Ref	Name	Organism group	Organism	Uniprot Entry ID	Secreted	pLDDT of AlphaFold structure
n001	DUF3506 domain-containing protein	Fungus	Chaetomium globosum	Q2GQA2_CHAGB	No	87
n002	NADH dehydrogenase [ubiquinone] 1 alpha subcomplex assembly factor 3	Animal	Crassostrea virginica	A0A8B8DN34_CRAVI	No	68
n003	Casein kinase II subunit beta	Animal	Limulus polyphemus	A0A1B0YZ24_LIMPO	No	92
n004	Transmembrane gamma-carboxyglutamic acid protein 3	Animal	Homo sapiens	TMG3_HUMAN	No	64
n005	Proteasome activator complex subunit 1	Animal	Homo sapiens	PSME1_HUMAN	No	91
n006	CopG family transcriptional regulator	Fungus	Epichloë festucae	A0A7S9KL90_EPIFF	No	67
n007	DNA damage-regulated autophagy modulator protein 1	Animal	Homo sapiens	DRAM1_HUMAN	No	95
n008	Serine/arginine-rich splicing factor 7	Animal	Homo sapiens	SRSF7_HUMAN	No	59
n009	Kinetochore protein SPC25	Animal	Amphibalanus amphitrite	A0A6A4W8H0_AMPAM	No	89
n010p	Phosphatidylinositol-glycan biosynthesis class X protein	Animal	Portunus trituberculatus	A0A5B7EZX7_PORTR	Yes	89
n011	Gustatory receptor	Animal	Sarcophaga peregrina	A0A0L0BYV7_LUCCU	No	85
n012	Elongation of very long chain fatty acids protein	Animal	Ixodes scapularis	A0A6P7WCF1_IXOSC	No	91
n013	Autophagy protein 5	Animal	Araneus ventricosus	A0A4Y2ITZ0_ARAVE	No	90
n014	NADH-ubiquinone oxidoreductase chain 1	Animal	Octodrilus transpadanus	A0A0A7DHZ4_9ANNE	No	90
n015	Nuclear transport factor 2	Fungus	Aspergillus clavatus	A1CKF1_ASPCL	No	95
n016	Vacuolar protein sorting 55 superfamily	Fungus	Aspergillus fumigatus	A0A0J5PFB5_ASPFM	No	75
n017	Glucose-6-phosphatase	Animal	Epinephelus coioides	B6E1X9_EPICO	No	92
n018	Neuronal calcium sensor 1	Animal	Gallus gallus domesticus	NCS1_CHICK	No	89
n019	Anaphase-promoting complex subunit 10	Animal	Struthio camelus	A0A093KET2_STRCA	No	91
n020	Centrosomal protein of 162 kDa	Animal	Penaeus vannamei	A0A423TQK7_PENVA	No	91
n021	Peptidyl-prolyl cis-trans isomerase	Animal	Crassostrea gigas	K1QCT3_CRAGI	No	95
n022	Nuclear nucleic acid-binding protein C1D	Animal	Musca domestica	A0A1I8MEV9_MUSDO	No	88
n023	U4/U6.U5 small nuclear ribonucleoprotein 27 kDa protein	Animal	Crassostrea gigas	K1RLE3_CRAGI	No	62
n024	Glutamine synthetase	Animal	Penaeus monodon	A0A6G7BMS2_PENMO	No	97
n025	Alpha-tubulin	Animal	Penaeus monodon	Q8MLY5_PENMO	No	92
n026p	Isotocin-neurophysin IT 1	Animal	Chionoecetes opilio	A0A8J5D0B4_CHIOP	Yes	79
n027	Developmental pluripotency-associated protein 3	Animal	Mus musculus	DPPA3_MOUSE	No	65
n028	Cell cycle exit and neuronal differentiation protein 1	Animal	Homo sapiens	CEND_HUMAN	No	60
n029	Transcription factor Atoh7	Animal	Mus musculus	ATOH7_MOUSE	No	75
n030	Iron-sulfur succinate dehydrogenase complex subunit B	Animal	Fejervarya limnocharis	K4HBN3_FEJLI	No	96
n031p	Neurotensin/neuromedin N	Animal	Crocodylus porosus	A0A7M4E3W4_CROPO	Yes	67
n032	40S ribosomal protein S23	Animal	Asbolus verrucosus	A0A482VCW7_9CUCU	No	95
n033	D-alanine-D-alanine ligase	Bacteria	Clostridium perfringens	Q0QX91_CLOPF	No	96
n034	Fatty acid-binding protein 12	Animal	Homo sapiens	FBP12_HUMAN	No	92
n035	GDP-D-glucose phosphorylase 1	Animal	Mytilus coruscus	A0A8B6C1B2_MYTGA	No	91
n036	Tubulin-specific chaperone A	Animal	Homo sapiens	TBCA_HUMAN	No	94
n037	Adapter Sh3bgrl	Animal	Mus musculus	SH3L1_MOUSE	No	92
n038	Golgin subfamily A member 7	Animal	Homo sapiens	GOGA7_HUMAN	No	91
n039	NADH-ubiquinone oxidoreductase chain 1	Animal	Brachypelma vagans	Q5ZPN2_9ARAC	No	90
n040	Metallothionein-I gene transcription activator	Fungus	Penicillium expansum	A0A1V6P684_PENDC	No	77
n041	Dolichyl-diphosphooligosaccharide--protein glycosyltransferase subunit	Animal	Hyas araneus	A0A8J4XRG6_CHIOP	No	95
n042	Macrophage migration inhibitory factor	Animal	Scylla olivacea	A0A0P4WEZ8_SCYOL	No	97
n043	DASH complex subunit DAD4	Fungus	Penicillium freii	A0A117NLP2_9EURO	No	94
n044	DnaJ homolog subfamily C member 15	Animal	Homo sapiens	DJC15_HUMAN	No	79
n045	peptide-methionine (S)-S-oxide reductase	Animal	Scylla olivacea	A0A0P4VXP3_SCYOL	No	96
n046	Nuclear nucleic acid-binding protein C1D	Animal	Scylla olivacea	A0A0N7ZCP4_SCYOL	No	87
n047	Transporter	Animal	Scylla olivacea	A0A0N7ZCN8_SCYOL	No	68
n048p	GILT-like protein F37H8.5	Animal	Penaeus vannamei	A0A423TAX6_PENVA	Yes	90
n049	60S ribosomal protein L35	Animal	Marsupenaeus japonicus	A0A3R7QGK2_PENVA	No	93
n050	Transmembrane protein	Fungus	Verticillium dahliae	G2WRT4_VERDV	No	61
n051p	Store-operated calcium entry-associated regulatory factor	Fungus	Verticillium dahliae	A0A6G1NM72_VERDA	Yes	58
n052	Sterol 24-C-methyltransferase	Fungus	Verticillium dahliae	A0A444RNN7_VERDA	No	92
n053	XdhC family protein	Fungus	Verticillium dahliae	A0A2J8DIS5_VERDA	No	72
n054	Macrophage-capping protein	Animal	Homo sapiens	A0A0U1RQL8_HUMAN	No	91
n055	Histone H3	Animal	Oxyopes sp.	A0A0G2R7L0_9ARAC	No	88
n056	S-adenosyl-L-methionine-dependent methyltransferase superfamily protein	Plant	Ginkgo biloba	A0A097PS87_GINBI	No	87
n057	Acidic phospholipase A2 PLA-2	Animal	Eristicophis macmahoni	PA2A2_ERIMA	No	93
n058	Autophagy-related protein 8	Animal	Nilaparvata lugens	A0A4Y1N857_NILLU	No	94
n059	Arp2/3 complex 34 kDa subunit	Animal	Triatoma infestans	A0A170XAE7_TRIIF	No	94
n060	vitamin-K-epoxide reductase (warfarin-sensitive)	Animal	Homo sapiens	I3L1P9_HUMAN	No	78
n062	APETALA1-like MADS-box transcription factor	Plant	Narcissus bulbocodium subsp. Quintanilhae	K7XFA4_NARBU	No	90
n063	Ferritin	Animal	Scylla paramamosain	D2DSG4_SCYPA	No	96
n064	Mediator of RNA polymerase II transcription subunit 9	Animal	Scylla olivacea	A0A0P4W7M3_SCYOL	No	91
n065	Vacuolar ATPase assembly integral membrane protein VMA21	Fungus	Chaetomium globosum	VMA21_CHAGB	No	62
n066	Transmembrane protein 263	Animal	Gallus gallus domesticus	TM263_CHICK	No	52
n067	L-cystine transport system permease protein TcyB	Bacteria	Bacillus subtilis	TCYB_BACSU	No	92
n068	Beta-N-acetylhexosaminidase	Animal	Portunus trituberculatus	A0A5B7ELV7_PORTR	No	59
n069	Hepatocyte nuclear factor 3-beta	Animal	Homo sapiens	FOXA2_HUMAN	No	57
n070p	Heparin cofactor 2	Animal	Mus musculus	HEP2_MOUSE	Yes	86
n071	Pectin esterase	Plant	Zea mays	A0A1D6E3U9_MAIZE	No	95
n072	Thioredoxin domain-containing protein	Animal	Scylla paramamosain	A0A0N7ZCP9_SCYOL	No	81
n073	RING-type E3 ubiquitin transferase	Animal	Portunus trituberculatus	A0A5B7GWP9_PORTR	No	70
n074	Hexosyltransferase	Plant	Solanum tuberosum	M1C2E6_SOLTU	No	94
n075	Transcription and mRNA export factor ENY2	Animal	Homo sapiens	ENY2_HUMAN	No	94
n076	TATA box-binding protein-associated factor RNA polymerase I subunit B	Animal	Homo sapiens	F8WDU0_HUMAN	No	59
n077	Cytochrome P450	Plant	Arabidopsis thaliana	Q8LCC0_ARATH	No	64
n078	DNA-directed RNA polymerases II, IV and V subunit 12	Plant	Raphanus sativus	A0A6J0NB97_RAPSA	No	88
n079	H/ACA ribonucleoprotein complex subunit NOP10	Fungus	Penicillium antarcticum	A0A1V6QGJ9_9EURO	No	91
n080	Putative p38 mitogen-activated protein kinase	Animal	Acropora millepora	C9WSQ3_MONCP	No	81
n081	U6 snRNA-associated Sm-like protein LSm5	Animal	Rhipicephalus microplus	A0A6G5ADK4_RHIMP	No	89
n082p	Phytosulfokine	Plant	Nelumbo nucifera	A0A822YJ95_NELNU	Yes	70
n083	Small integral membrane protein 15	Animal	Scylla serrata	A0A0N7ZDA4_SCYOL	No	77
n084	Molybdopterin synthase sulfur carrier subunit	Animal	Sus scrofa	A0A8D1K8K1_PIG	No	95
n085	Molecular chaperone DnaJ	Fungus	Fusarium polyphialidicum	A0A428QYK7_9HYPO	No	63
n086	Cyclin-dependent kinases regulatory subunit	Fungus	Neosartorya fischeri	A1DB01_NEOFI	No	95
n087	Glycosyltransferase	Fungus	Penicillium oxalicum	S8ATH9_PENO1	No	67
n088	serine--tRNA ligase	Animal	Oncorhynchus mykiss	A0A060ZT87_ONCMY	No	94
n089p	Agouti-signaling protein	Animal	Macaca mulatta	F6VYG6_MACMU	Yes	66
n090	mitochondrial import inner membrane translocase subunit Tim9	Animal	Apis melifera	A0A7M7FYE4_APIME	No	91
n091	Pectin acetylesterase	Plant	Triticum urartu	M7ZVQ7_TRIUA	No	82
n092	Transcription initiation factor IIA subunit 2	Plant	Triticum aestivum	A0A3B6G2S7_WHEAT	No	89
n093	ATP synthase protein MI25	Plant	Hordeum vulgare	A0A8I6XGP6_HORVV	No	75
n094	Cyclin-dependent kinases regulatory subunit	Plant	Hordeum vulgare	F2DBZ8_HORVV	No	91
n095	Ribosomal protein L23	Plant	Cycas simplicipinna	A0A8K1JKX6_9SPER	No	82
n096	Endoplasmic reticulum transmembrane protein	Plant	Oryza sativa subsp. Japonica	B9F6P7_ORYSJ	No	75
n097	Cytochrome c oxidase copper chaperone	Animal	Nasonia vitripennis	A0A7M7GB65_NASVI	No	74
n098	Trithorax	Animal	Penaeus monodon	A0A3R7NPP9_PENVA	No	87
n099	Cytochrome c oxidase subunit 1	Animal	Procambarus clarkii	A0A5J6SGS1_9EUCA	No	92
n100	ADP/ATP translocase	Animal	Potamonautes sp. CathP1	A0A142MY94_9EUCA	No	87
n101	Terpene synthase	Fungus	Rosellinia necatrix	A0A1W2TIL6_ROSNE	No	88
n102	Alpha-actin	Fungus	Nemania beaumontii	A0A142CI81_9PEZI	No	87
n103	Peroxisomal membrane protein PEX14	Oomycete	Albugo candida	A0A024G692_9STRA	No	70
n104	Dynein assembly factor 3 C-terminal domain-containing	Oomycete	Albugo candida	A0A024GAP1_9STRA	No	86
n105	Isocitrate deshydrogenase	Oomycete	Albugo candida	A0A024GJB0_9STRA	No	93
n106	Histone deacetylase	Oomycete	Albugo candida	A0A024G0F2_9STRA	No	89
n107	Chromatin modification-related protein	Fungus	Coprinopsis cinerea	A8N3W1_COPC7	No	61
n108	Transcriptional coactivator p15 (PC4) C-terminal domain-containing protein	Fungus	Coprinopsis cinerea	A8N5V5_COPC7	No	74
n109	Probable velvet family sexual development regulator CC1G_12219	Fungus	Coprinopsis cinerea	VEL_COPC7	No	75
n110	Ribulose bisphosphate carboxylase large chain	Plant	Knorringia sibirica	A0A1B1XW87_9CARY	No	97
n111	Transcriptional regulator, ArsR family	Archaea	Aciduliprofundum boonei	D3TB18_ACIB4	No	92
n112	Lower collar protein	Virus	Staphylococcus phage SCH1	A0A1J0MIF4_9CAUD	No	78
n113	Connector protein	Virus	Bacteriophage Cp-1	A0A0B4MYX5_BPCP1	No	80
n114	Spore germination protein GerQC	Bacteria	Bacillus cereus sensu lato B25	GERQC_BACCE	No	90
n115	Gram-positive cocci surface proteins LPxTG domain-containing protein	Bacteria	Bacillus cereus sensu lato B25	A0A2C1LNF6_BACCE	No	88
n116	Sliding-clamp-loader small subunit	Virus	Acinetobacter baumannii phage AbTZA1	A0A3Q9R747_9CAUD	No	89
n117	Folate gamma-glutamyl hydrolase	Animal	Rhynchophorus ferrugineus	A0A834I7B5_RHYFE	Yes	94
n118	Stress-associated endoplasmic reticulum protein	Animal	Mytilus galloprovincialis	A0A8B6EYI0_MYTGA	No	80
n119	Epimerase family protein SERP0438	Bacteria	Staphylococcus epidermidis	Y438_STAEQ	No	95
n120	SHSP domain-containing protein	Plant	Vigna angularis	A0A0L9UHC4_PHAAN	Yes	89
n121	Amino acid ABC transporter substrate-binding protein	Bacteria	Staphylococcus simulans	A0A2T4QQ17_STASI	Yes	93
n122	Chorismate synthase	Bacteria	Ruminococcus gnavus	A0A415SCC3_RUMGN	No	78
n123	Polymer-forming cytoskeletal protein	Plant	Zea mays	B4FBJ2_MAIZE	Yes	87
n124	Copper transport protein ATX1	Plant	Sesamus indicum	A0A6I9T0V1_SESIN	No	77
n1252	Osmotin-like protein	Plant	Solanum lycopersicum	OLP1_SOLLC	Yes	96
n126	Glutamine synthetase	Plant	Heuchera pilosissima	A0A0G4AK59_9MAGN	No	97
q001	Reverse transcriptase RNase H-like domain-containing protein	Fungus	Ustilago bromivora	A0A1K0H586_9BASI	No	71
q002	Ribonuclease P protein subunit p14	Animal	Homo sapiens	RPP14_HUMAN	No	80
q003	Ribonuclease kappa	Animal	Mus musculus	RNK_MOUSE	No	83
q004	poly(A)-specific ribonuclease	Animal	Mus musculus	E5RHL9_HUMAN	No	86
q005	ribonuclease Z	Animal	Homo sapiens	J3QL08_HUMAN	No	79
q006	Telomerase RNA component interacting Rnase	Animal	Homo sapiens	K7ERU7_HUMAN	No	59
q007	Dicer 1, ribonuclease III	Animal	Homo sapiens	A0A8Q3WLH6_HUMAN	No	66
q008	Ribonuclease kappa isoform 8	Animal	Homo sapiens	A0A1L2BPI6_HUMAN	No	65
q009	Ribonuclease H2 subunit B	Animal	Homo sapiens	A0A2R8YEB4_HUMAN	No	70
q010	Reverse transcriptase/retrotransposon-derived protein RNase H-like domain-containing protein	Fungus	Zymoseptoria tritici	F9XJJ5_ZYMTI	No	45
q011	Amphinase-2	Animal	Lithobates pipiens	AMPS2_LITPI	No	96
m01	Bifunctional inhibitor/plant lipid transfer protein/seed storage helical domain-containing protein	Plant	Physcomitrium patens	A0A7I3Z1D4_PHYPA	Yes	67
m02	Precursor of CEP2	Plant	Arabidopsis thaliana	PCEP2_ARATH	Yes	60
m03	EPIDERMAL PATTERNING FACTOR-like protein 2	Plant	Arabidopsis thaliana	EPFL2_ARATH	Yes	71
m04	UBC core domain-containing protein	Plant	Solanum lycopersicum	A0A3Q7ICD9_SOLLC	Yes	91
m05	Serine-threonine/tyrosine-protein kinase catalytic domain-containing protein	Plant	Solanum lycopersicum	A0A3Q7EWY6_SOLLC	Yes	62
m06	Carboxylic ester hydrolase	Plant	Hordeum vulgare	F2DP73_HORVV	Yes	91
m07	Expp1 protein	Plant	Hordeum vulgare	A0A8I7BA01_HORVV	Yes	82
m08	Phosphatidic acid phosphatase type 2/haloperoxidase domain-containing protein	Plant	Hordeum vulgare	A0A287P759_HORVV	No	92
m10	Yos1-like protein	Fungus	Verticillium dahliae	G2X2I2_VERDV	Yes	66
m11	CoA transferase	Fungus	Verticillium dahliae	A0A2J8E847_VERDA	Yes	94
m12	SGNH hydrolase-type esterase domain-containing protein	Fungus	Magnaporthe oryzae	L7HVF1_MAGOY	Yes	79
m13	Endoplasmic reticulum transmembrane protein	Fungus	Rachicladosporium antarcticum	A0A1V8SCF3_9PEZI	No	78
m14	Phosphatidylglycerol/phosphatidylinositol transfer protein	Fungus	Colletotrichum higginsianum	A0A4T0VSC7_9PEZI	Yes	87
m15	Transmembrane emp24 domain-containing protein	Fungus	Verticillium dahliae	G2XEF1_VERDV	Yes	90
m16	Chromatin-remodeling complex subunit ies6	Fungus	Verticillium dahliae	A0A6G1NN22_VERDA	Yes	51
m17	SGNH hydrolase-type esterase domain-containing protein	Fungus	Verticillium dahliae	G2XGT1_VERDV	Yes	96
n001b	Yeast cell wall synthesis Kre9/Knh1-like N-terminal domain-containing protein	Fungus	Chaetomium globosum	Q2H7L4_CHAGB	Yes	70
n002b	Carbonic anhydrase-like	Animal	Crassostrea virginica	A0A8B8CPP1_CRAVI	Yes	93
n003b	C-reactive protein 3.3	Animal	Limulus polyphemus	CRP3_LIMPO	Yes	93
n004b	Amphiregulin	Animal	Homo sapiens	AREG_HUMAN	Yes	69
n005b	Endoplasmic reticulum resident protein 27	Animal	Homo sapiens	ERP27_HUMAN	Yes	91
n006b	Plasma membrane proteolipid 3	Fungus	Epichloë festucae	A0A7S9PU62_EPIFF	Yes	72
n007b	Folate receptor beta	Animal	Homo sapiens	FOLR2_HUMAN	Yes	90
n008b	JmjC domain-containing protein 8	Animal	Homo sapiens	JMJD8_HUMAN	Yes	94
n009b	Glutaminyl-peptide cyclotransferase	Animal	Amphibalanus amphitrite	A0A6A4WIV7_AMPAM	Yes	86
n010b2	Pro-resilin	Animal	Portunus trituberculatus	A0A5B7H5J7_PORTR	Yes	58
n011b	Osiris 6	Animal	Lucilia cuprina	A0A0L0BN33_LUCCU	Yes	65
n012b	Transport and Golgi organization protein 2 homolog	Animal	Ixodes scapularis	B7PW18_IXOSC	Yes	97
n013b	Noggin-3	Animal	Araneus ventricosus	A0A4Y2JYK8_ARAVE	Yes	67
n014b	Lysosomal membrane glycoprotein	Animal	Lumbricus rubellus	Q9U5N4_LUMRU	Yes	79
n015b	Oxidoreductase gedF	Fungus	Aspergillus clavatus	GEDF_ASPTN	Yes	90
n016b	Phosphatidylglycerol/phosphatidylinositol transfer protein	Fungus	Aspergillus fumigatus	A0A1M3TYH1_ASPLC	Yes	90
n017b	CD79b	Animal	Epinephelus coioides	A0A188WA81_EPICO	Yes	80
n018b	LRP chaperone MESD	Animal	Gallus gallus domesticus	MESD_CHICK	Yes	63
n019b	Gamma-secretase subunit APH-1	Animal	Struthio camelus	A0A093HRG7_STRCA	Yes	93
n020b	Crustacyanin C1	Animal	Penaeus vannamei	A0A1B0RPN9_PENMO	Yes	96
n021b	GDT1 family protein	Animal	Crassostrea gigas	A0A8W8KPU9_CRAGI	Yes	86
n022b	Adult-specific cuticular protein ACP-20-like	Animal	Musca domestica	A0A1I8MGE6_MUSDO	Yes	71
n023b	Peptide-methionine (R)-S-oxide reductase	Animal	Crassostrea gigas	A0A8W8IPU5_CRAGI	Yes	90
n024b	Mannose-binding protein	Animal	Penaeus monodon	A0A423THS0_PENVA	Yes	96
n025b	Oplophorus-luciferin 2-monooxygenase non-catalytic subunit	Animal	Penaeus monodon	A0A423TFU1_PENVA	Yes	84
n026b	Canalicular multispecific organic anion transporter 1	Animal	Chionoecetes opilio	A0A8J4XNM7_CHIOP	Yes	88
n027b	Pituitary adenylate cyclase-activating polypeptide	Animal	Mus musculus	PACA_MOUSE	Yes	70
n028b	Thioredoxin domain-containing protein 12	Animal	Homo sapiens	TXD12_HUMAN	Yes	92
n029b	Protein FAM209	Animal	Mus musculus	FA209_MOUSE	Yes	60
n030b	ALK and LTK ligand 2	Animal	Eleutherodactylus coqui	A0A8J6EMR7_ELECQ	Yes	73
n031b	Sulfotransferase	Animal	Crocodylus porosus	A0A7M4FZT1_CROPO	Yes	78
n032b	Endocuticle structural glycoprotein SgAbd-4	Animal	Asbolus verrucosus	A0A482VN04_9CUCU	Yes	75
n033b	Surface-layer protein	Bacteria	Clostridium perfringens	A0A2X3IF98_CLOPF	Yes	89
n034b	Protransforming growth factor alpha	Animal	Homo sapiens	TGFA_HUMAN	Yes	71
n035b	Foot protein 6 variant 1	Animal	Mytilus coruscus	D3JVG0_MYTCO	Yes	60
n036b2	Osteocrin	Animal	Homo sapiens	OSTN_HUMAN	Yes	67
n037b	Ig kappa chain V-III region MOPC 63	Animal	Mus musculus	KV3A9_MOUSE	Yes	98
n038b	Leukocyte cell-derived chemotaxin-2	Animal	Homo sapiens	LECT2_HUMAN	Yes	98
n039b	Sialomucin core protein 24	Animal	Trichonephila inaurata madagascariensis	A0A8X6XBA7_9ARAC	Yes	68
n040b	Stress-associated endoplasmic reticulum protein	Fungus	Penicillium nalgiovense	A0A1V6YVE2_PENNA	Yes	87
n041b	Hyperglycemic hormone	Animal	Hyas araneus	A0A096XHP1_CHIOP	Yes	82
n042b2	CHH protein	Animal	Scylla paramamosain	H9CWU9_SCYPA	Yes	80
n043b	Alcohol dehydrogenase-like C-terminal domain-containing protein	Fungus	Penicillium freii	A0A117NR18_9EURO	Yes	92
n044b	Ly6/PLAUR domain-containing protein 6	Animal	Homo sapiens	LYPD6_HUMAN	Yes	87
n045b	Gfo/Idh/MocA-like oxidoreductase N-terminal domain-containing protein	Animal	Scylla olivacea	A0A0P4WE36_SCYOL	Yes	79
n046b	Translocon-associated protein subunit delta	Animal	Scylla olivacea	A0A0P4WBS0_SCYOL	Yes	91
n047b	Transmembrane protein 234	Animal	Scylla olivacea	A0A0P4WHZ8_SCYOL	Yes	78
n048b	Male reproductive-related protein A	Animal	Penaeus vannamei	A0A423TPK3_PENVA	Yes	89
n049b	EF-hand domain-containing protein	Animal	Marsupenaeus japonicus	A0A423U8E3_PENVA	Yes	66
n050b	Magnesium transporter	Fungus	Verticillium longisporum	A0A0G4NGM7_9PEZI	Yes	79
n051b	REJ domain-containing protein	Fungus	Verticillium longisporum	A0A0G4L9H8_9PEZI	Yes	48
n052b	OPT family small oligopeptide transporter	Fungus	Verticillium dahliae	A0A0G4M7Q8_9PEZI	Yes	84
n053b	Protein kish	Fungus	Verticillium dahliae	A0A2J8CGQ0_VERDA	Yes	70
n054b	HLA class II histocompatibility antigen, DQ alpha 2 chain	Animal	Homo sapiens	DQA2_HUMAN	Yes	92
n055b	Glycosyl transferase CAP10 domain-containing protein	Animal	Trichonephila clavata	A0A8X6K5V4_TRICU	Yes	85
n056b	NADH-ubiquinone oxidoreductase chain 6	Plant	Welwitschia mirabilis	A0A8H2SF23_WELMI	Yes	77
n057b	Acidic phospholipase A2 4	Animal	Echis carinatus sochureki	PA2A4_ECHCS	Yes	95
n058b	Chemosensory protein 10	Animal	Nilaparvata lugens	A0A067XN78_NILLU	Yes	83
n059b	Cuticular protein RR-2 motif	Animal	Triatoma infestans	A0A170WUA1_TRIIF	Yes	80
n060b	ATP synthase protein 8	Animal	Homo sapiens	A0A143FYJ4_HUMAN	Yes	75
n062b	MULE transposase domain-containing protein	Plant	Apostasia shenzhenica	A0A2H9ZSB0_9ASPA	Yes	76
n063b	Vitellogenesis-inhibiting hormone protein	Animal	Scylla paramamosain	V9ZBG5_SCYPA	Yes	80
n064b	Cystatin domain-containing protein	Animal	Scylla olivacea	A0A0P4WC87_SCYOL	Yes	91
n065b	Prolyl 4-hydroxylase alpha subunit Fe(2+) 2OG dioxygenase domain-containing protein	Fungus	Chaetomium globosum	Q2GYA1_CHAGB	Yes	93
n066b	Zinc finger protein 644	Animal	Gallus gallus domesticus	A0A8V0ZUC9_CHICK	Yes	64
n067b	Arginine-binding extracellular protein ArtP	Bacteria	Bacillus subtilis	ARTP_BACSU	Yes	93
n068b	Carboxylesterase type B domain-containing protein	Animal	Portunus trituberculatus	A0A5B7KJZ8_PORTR	Yes	77
n069b	Multiple inositol polyphosphate phosphatase 1	Animal	Homo sapiens	B2R7D2_HUMAN	Yes	92
n070b	Hyaluronidase	Animal	Mus musculus	Q3UZE4_MOUSE	Yes	93
n071b	Uclacyanin-2	Plant	Zea mays	B6U1B1_MAIZE	Yes	78
n072b	Glucosyl/glucuronosyl transferase	Animal	Scylla paramamosain	D2DSR6_SCYPA	Yes	86
n073b	Pro-corazonin	Animal	Portunus trituberculatus	A0A9E8IIK0_PORTR	Yes	63
n074b	Receptor-kinase	Plant	Solanum tuberosum	M1CNV0_SOLTU	Yes	54
n075b	Chloride channel CLIC-like protein 1	Animal	Homo sapiens	A0A6Q8PF97_HUMAN	Yes	80
n076b	Glucagon receptor	Animal	Homo sapiens	I3L1L8_HUMAN	Yes	97
n077b	Protein PSY1	Plant	Arabidopsis thaliana	PSY1_ARATH	Yes	68
n078b	Protein RALF-like 9	Plant	Raphanus sativus	A0A6J0LYL1_RAPSA	Yes	79
n079b	MARVEL domain-containing protein	Fungus	Penicillium antarcticum	A0A8J8VW23_9EURO	Yes	74
n080b	Sulfatase N-terminal domain-containing protein	Animal	Acropora millepora	A0A3M6UUL1_POCDA	Yes	90
n081b	Evasin	Animal	Rhipicephalus microplus	A0A6G5A4L0_RHIMP	Yes	81
n082b	Aldehyde dehydrogenase domain-containing protein	Plant	Nelumbo nucifera	A0A822YCQ8_NELNU	Yes	93
n083b	Short neuropeptide F	Animal	Scylla serrata	A0A0S2YR68_SCYPA	Yes	66
n084b	Insulin	Animal	Sus scrofa	INS_PIG	Yes	67
n085b3	Golgi apparatus membrane protein TVP18	Fungus	Fusarium oxysporum f. sp. conglutinans	X0IY42_FUSOX	Yes	82
n086b	Glucose-methanol-choline oxidoreductase N-terminal domain-containing protein	Fungus	Monascus purpureus	A0A507QWF2_MONPU	Yes	89
n087b	V-type proton ATPase subunit	Fungus	Penicillium decumbens	A0A1V6PEA6_PENDC	Yes	84
n088b	Thyrotropin subunit beta	Animal	Oncorhynchus mykiss	TSHB_ONCMY	Yes	84
n089b	Agouti-signaling protein	Animal	Macaca mulatta	F7H591_MACMU	Yes	70
n090b	Calcium channel, voltage-dependent, alpha 2/delta, invertebrate	Animal	Apis melifera	V9IBT0_APICE	Yes	92
n091b	Importin N-terminal domain-containing protein	Plant	Triticum aestivum	A0A3B6ESS0_WHEAT	Yes	62
n092b	Pectin acetylesterase	Plant	Triticum urartu	M7XM24_TRIUA	Yes	94
n093b	Epidermal patterning factor-like protein	Plant	Hordeum vulgare	A0A1X9Y2F0_HORVU	Yes	73
n094b	Dirigent protein	Plant	Hordeum vulgare subsp. vulgare	A0A8I6XQ27_HORVV	Yes	58
n095b	NADH-ubiquinone oxidoreductase chain 3	Plant	Pinus thunbergii	Q5IA59_PINTH	Yes	66
n096b	Non-specific lipid-transfer protein 2A	Plant	Oryza sativa	NLT2A_ORYSJ	Yes	96
n097b	Kazal-like domain-containing protein	Animal	Nasonia vitripennis	A0A7M6URU9_NASVI	Yes	85
n098b	Cuticle protein 19.8	Animal	Penaeus monodon	A0A423U434_PENVA	Yes	86
n099b	Activin type-I receptor, Baboon, Isoform C	Animal	Procambarus clarkii	A0A1B4ZDB6_9EUCA	Yes	64
n100b	Single VWC domain protein	Animal	Eriocheir sinensis	A0A173DQD3_ERISI	Yes	88
n101b	Putative dienelactone hydrolase	Fungus	Rosellinia necatrix	A0A1W2TIG9_ROSNE	Yes	94
n102b	4Fe-4S ferredoxin-type domain-containing protein	Fungus	Rosellinia necatrix	A0A1S8A905_ROSNE	Yes	78
n103b	Calnexin	Oomycete	Albugo candida	A0A024G7E5_9STRA	Yes	83
n104b	Dolichol kinase	Oomycete	Albugo candida	A0A024GHP6_9STRA	Yes	85
n105b	Disulfideisomerase putative	Oomycete	Albugo candida	F0VZ94_9STRA	Yes	85
n106b	Dolichyl-diphosphooligosaccharide--protein glycosyltransferase 48 kDa subunit	Oomycete	Albugo candida	F0W8E7_9STRA	Yes	91
n107b	FAD-binding PCMH-type domain-containing protein	Fungus	Coprinopsis cinerea	A8NYV1_COPC7	Yes	97
n108b	Phosphatidylglycerol/phosphatidylinositol transfer protein	Fungus	Coprinopsis cinerea	A8N1L4_COPC7	Yes	87
n109b	SnoaL-like domain-containing protein	Fungus	Coprinopsis cinerea	A0A5C3KLH8_9AGAR	Yes	88
n110b	Chlorophyllase	Plant	Opuntia streptacantha	A0A7C8Z990_OPUST	Yes	93
n111b	Cytidine deaminase	Archaea	Aciduliprofundum boonei	A0A8X7JH42_9ARCH	No	90
n112b	N-acetylmuramoyl-L-alanine amidase	Virus	Staphylococcus phage SCH1	A0A1J0MID5_9CAUD	No	92
n113b2	DNA encapsidation protein	Virus	Bacillus phage GA-1	Q9FZV9_BPGA1	No	91
n114b	BMP family ABC transporter substrate-binding protein	Bacteria	Bacillus cereus	A0A2B0XY67_BACCE	Yes	96
n115b2	Conjugal transfer protein TrbL	Bacteria	Bacillus sp.	A0A2N5FPL8_9BACI	Yes	70
n116b	Tail completion protein	Virus	Acinetobacter baumannii phage AbTZA1	A0A3Q9R718_9CAUD	No	88
n117b	Mos1 transposase HTH domain-containing protein	Animal	Rhynchophorus ferrugineus	A0A834HQ18_RHYFE	Yes	68
n118b	Lysocardiolipin and lysophospholipid acyltransferase	Animal	Mytilus galloprovincialis	A0A8B6BHE0_MYTGA	Yes	89
n119b	Alkylphosphonate ABC tranporter	Bacteria	Staphylococcus epidermidis	A0A0H2VKQ9_STAES	Yes	93
n120b	Bifunctional inhibitor/plant lipid transfer protein/seed storage helical domain-containing protein	Plant	Vigna angularis	A0A4D6M9V3_VIGUN	Yes	73
n121b	Putative N-acetylmuramoyl-L-alanine amidase Sle1	Bacteria	Staphylococcus simulans	A0A133QUG3_STASI	Yes	71
n122b	SsuA/THI5-like domain-containing protein	Bacteria	Ruminococcus gnavus	A0A2N5NVL1_RUMGN	Yes	84
n123b	Tubulin beta chain	Plant	Zea mays	A0A3L6E6A6_MAIZE	Yes	85
n124b	Classical arabinogalactan protein 10-like	Plant	Sesamus indicum	A0A8M8UPU5_SESIN	Yes	66
n125b	Protein kinase domain-containing protein	Plant	Solanum lycopersicum	K4BPS4_SOLLC	Yes	84
n126b	Alpha-amylase	Plant	Kalanchoe fedtschenkoi	A0A7N0V915_KALFE	Yes	60
q001b	Mig1 protein	Fungus	Ustilago bromivora	A0A1K0H8Z5_9BASI	Yes	83
q002b	Transthyretin	Animal	Homo sapiens	TTHY_HUMAN	Yes	93
q003b	Appetite-regulating hormone	Animal	Mus musculus	GHRL_MOUSE	Yes	67
q004b	Neurotransmitter-gated ion-channel ligand-binding domain-containing protein	Animal	Mus musculus	Q8CC01_MOUSE	Yes	77
q005b	vitamin-K-epoxide reductase (warfarin-sensitive)	Animal	Homo sapiens	A0A7T0LYB5_MUSMC	Yes	85
q006b	Neuromedin-S	Animal	Homo sapiens	NMS_HUMAN	Yes	61
q007b	Serglycin	Animal	Homo sapiens	SRGN_HUMAN	Yes	56
q008b	Formiminotransferase N-terminal subdomain-containing protein	Animal	Homo sapiens	FONG_HUMAN	Yes	73
q009b	Mutant platelet membrane glycoprotein Ib-alpha	Animal	Homo sapiens	A0A193AUC0_HUMAN	Yes	87
q010b	Stc1 domain-containing protein	Fungus	Zymoseptoria tritici	A0A1Y6LVD3_ZYMTR	Yes	56
q011b	Aspartoacylase	Animal	Lithobates pipiens	A0A2G9RSS6_LITCT	Yes	90
m001b	Late embryogenesis abundant protein LEA-2 subgroup domain-containing protein	Plant	Physcomitrium patens	A0A2K1J1X6_PHYPA	Yes	84
m002b2	CLAVATA3/ESR (CLE)-related protein 45	Plant	Arabidopsis thaliana	CLE45_ARATH	Yes	60
m003b	Beta-1,3-N-Acetylglucosaminyltransferase family protein	Plant	Arabidopsis thaliana	A0A5S9XXV2_ARATH	Yes	97
m004b	Glycine-rich cell wall structural protein 1	Plant	Solanum lycopersicum	A0A3Q7H3S2_SOLLC	Yes	46
m005b	Isopenicillin N synthase-like Fe(2+) 2OG dioxygenase domain-containing protein	Plant	Solanum lycopersicum	A0A3Q7I3T2_SOLLC	Yes	64
m006b	Gamma-hordein-1	Plant	Hordeum vulgare	HOG1_HORVU	Yes	54
m007b	SelT-like protein	Plant	Hordeum vulgare	A0A8I6XR05_HORVV	Yes	74
m008b	5'-deoxynucleotidase	Plant	Hordeum vulgare	F2DWD4_HORVV	Yes	89
m010b	mannan endo-1,6-alpha-mannosidase	Fungus	Verticillium longisporum	A0A0G4M9L8_9PEZI	Yes	92
m011b	1,3-beta-glucanosyltransferase	Fungus	Verticillium longisporum	A0A0G4KD54_9PEZI	Yes	95
m012b	Host transcription reprogramming factor 6	Fungus	Magnaporthe oryzae	HTR6_MAGO7	Yes	60
m013b	Copper acquisition factor BIM1-like domain-containing protein	Fungus	Rachicladosporium antarcticum	A0A1V8SG95_9PEZI	Yes	80
m014b	Choline dehydrogenase	Fungus	Colletotrichum higginsianum	A0A4T0WE03_9PEZI	Yes	87
m015b	Oligosaccharide translocation protein RFT1	Fungus	Verticillium longisporum	A0A0G4N5Z1_9PEZI	Yes	66
m016b	Transglycosylase SLT domain-containing protein	Fungus	Verticillium longisporum	A0A8I3A174_9PEZI	Yes	71
m017b	Peptidyl-prolyl cis-trans isomerase	Fungus	Verticillium dahliae	A0A2J8CET3_VERDA	Yes	89
