## Supplementary material for "Plant-associated fungi co-opt ancient antimicrobials for host manipulation": Table S3

Protein property	Calculated from	Method
Length	Sequence	R script
Number of cytosines	Sequence	R script
Number of acidic AA	Sequence	R script
Number of basic AA	Sequence	R script
Number of aromatic AA	Sequence	R script
Number of polar and uncharged AA	Sequence	R script
Number of nonpolar and aliphatic AA	Sequence	R script
Molecular Weight	Sequence	R package Peptides v2.4.4 (Osorio et al., 2015)
Net Charge	Sequence	R package Peptides v2.4.4 (Osorio et al., 2015)
Isoelectric Point (pI)	Sequence	R package Peptides v2.4.4 (Osorio et al., 2015)
Aliphatic Index	Sequence	R package Peptides v2.4.4 (Osorio et al., 2015)
Instability Index	Sequence	R package Peptides v2.4.4 (Osorio et al., 2015)
Boman Index	Sequence	R package Peptides v2.4.4 (Osorio et al., 2015)
Hydrophobicity	Sequence	R package Peptides v2.4.4 (Osorio et al., 2015)
Hydrophobic Moment	Sequence	R package Peptides v2.4.4 (Osorio et al., 2015)
Structure percentage in beta sheets	Structure	DSSP (Touw et al., 2015)
Structure percentage in 4-turn helices	Structure	DSSP (Touw et al., 2015)
Structure percentage in bends	Structure	DSSP (Touw et al., 2015)
Structure percentage in hydrogen bonded turns	Structure	DSSP (Touw et al., 2015)
Structure percentage in beta structures	Structure	DSSP (Touw et al., 2015)
Structure percentage with undefined secondary structure	Structure	DSSP (Touw et al., 2015)
Structure percentage in helices	Structure	DSSP (Touw et al., 2015)
Structure percentage in coils	Structure	DSSP (Touw et al., 2015)
Structure percentage in 3-turn helices	Structure	DSSP (Touw et al., 2015)
Structure percentage in 5-turn helices	Structure	DSSP (Touw et al., 2015)
Structure percentage in residues in isolated beta bridges	Structure	DSSP (Touw et al., 2015)
Accessible surface area	Structure	DSSP (Touw et al., 2015)
Hydrophobic accessible surface area	Structure	DSSP (Touw et al., 2015)
Surface hydrophobicity	Structure	DSSP (Touw et al., 2015) + Formula from Nagarajan et al., 2016 and aminoacid hydrophobicity values from Chen et al., 2006
Acidic accessible surface area	Structure	DSSP (Touw et al., 2015)
Basic accessible surface area	Structure	DSSP (Touw et al., 2015)
Polar accessible surface area	Structure	DSSP (Touw et al., 2015)
Accessible surface area occupied by amino acid G	Structure	DSSP (Touw et al., 2015)
Accessible surface area occupied by amino acid Q	Structure	DSSP (Touw et al., 2015)
Accessible surface area occupied by amino acid S	Structure	DSSP (Touw et al., 2015)
Accessible surface area occupied by amino acid T	Structure	DSSP (Touw et al., 2015)
Accessible surface area occupied by amino acid N	Structure	DSSP (Touw et al., 2015)
Accessible surface area occupied by amino acid D	Structure	DSSP (Touw et al., 2015)
Accessible surface area occupied by amino acid E	Structure	DSSP (Touw et al., 2015)
Accessible surface area occupied by amino acid R	Structure	DSSP (Touw et al., 2015)
Accessible surface area occupied by amino acid A	Structure	DSSP (Touw et al., 2015)
Accessible surface area occupied by amino acid H	Structure	DSSP (Touw et al., 2015)
Accessible surface area occupied by amino acid C	Structure	DSSP (Touw et al., 2015)
Accessible surface area occupied by amino acid K	Structure	DSSP (Touw et al., 2015)
Accessible surface area occupied by amino acid M	Structure	DSSP (Touw et al., 2015)
Accessible surface area occupied by amino acid V	Structure	DSSP (Touw et al., 2015)
Accessible surface area occupied by amino acid L	Structure	DSSP (Touw et al., 2015)
Accessible surface area occupied by amino acid Y	Structure	DSSP (Touw et al., 2015)
Accessible surface area occupied by amino acid P	Structure	DSSP (Touw et al., 2015)
Accessible surface area occupied by amino acid F	Structure	DSSP (Touw et al., 2015)
Accessible surface area occupied by amino acid I	Structure	DSSP (Touw et al., 2015)
Accessible surface area occupied by amino acid W	Structure	DSSP (Touw et al., 2015)
Radius of gyration	Structure	https://github.com/sarisabban/Rg
Number of disulphide bonds	Structure	Python library ssbio (Mih et al., 2018)
Number of salt bridges	Structure	https://github.com/ugSUBMARINE/structural-properties
Sphericity	Structure	https://www.kaggle.com/code/saidtaghadouini/exploring-the-3d-geometry
Surface area covered by hydrophobic clusters	Structure	DSSP (Touw et al., 2015) + https://github.com/ugSUBMARINE/structural-properties
Number of hydrophobic clusters	Structure	https://github.com/ugSUBMARINE/structural-properties
Coulomb energy	Structure	https://github.com/harmslab/pdbtools
Number of pockets predicted	Structure	Fpocket (Le Guilloux et al., 2009)
Mean pocket volume	Structure	Fpocket (Le Guilloux et al., 2009)
Volume of the biggest pocket	Structure	Fpocket (Le Guilloux et al., 2009)
Volume of the smallest pocket	Structure	Fpocket (Le Guilloux et al., 2009)
Mean number of alpha spheres per pocket	Structure	Fpocket (Le Guilloux et al., 2009)
Mean density of alpha spheres per pocket	Structure	Fpocket (Le Guilloux et al., 2009)
Mean flexibility of pockets	Structure	Fpocket (Le Guilloux et al., 2009)
Mean hydrophobicity score per pocket	Structure	Fpocket (Le Guilloux et al., 2009)
Mean polarity score per pocket	Structure	Fpocket (Le Guilloux et al., 2009)
Mean charge score per pocket	Structure	Fpocket (Le Guilloux et al., 2009)
Mean volume score per pocket	Structure	Fpocket (Le Guilloux et al., 2009)
Presence of k-mer '0051'	Sequence	Python script
Presence of k-mer '0310'	Sequence	Python script
Presence of k-mer '1013'	Sequence	Python script
Presence of k-mer '1115'	Sequence	Python script
Presence of k-mer '6100'	Sequence	Python script
Presence of k-mer '444'	Sequence	Python script
