## Supplementary material for "Plant-associated fungi co-opt ancient antimicrobials for host manipulation": Table S4

Protein name	Organism	Source	pLDDT (ESMFold)	Probability of antimicrobial activity	Prediction	Sequence
SiCHIT	Serendipita indica	https://doi.org/10.1111/nph.20080	84.57763773388774	0.9862919753100764	Antimicrobial	RPAQYNNATTANADDRYRYDSDVQTLVAESMAGPNGKVNIGYFVNWGIYGRNFQPQDIDVTALTHILYAFADCDATTGVAKLTDTYADQEKHYATDSWSEPGTNLYGAMKQLYLLKKANRGLKTLLSFGGWTYSQSGHFNFVTNPSARATFISTAITLLEDNGFDGIDIDYEYPSSTEQGNGFAALIAELRTALDNHARNKGDVIPYLVTAAVGAGPTGYNTLPISQLNSALSFWNLMAYDYAGSWSTVSDDQANLYPGQTMTGFSTETALNYYLSHGASPNKVVMGIPLYGRAFTNTAGIRKPFSGVGPGSWENGVWDYKDLPRPGSTITEESDSVASYCYDAGAQTLVSYDTPNVVDKKAAYINSRGLAGGMFWELSNDKRGSESLVGTVARALGKL…
SvCHIT	Sebacina vermifera	https://doi.org/10.1111/nph.20080	82.5908694404591	0.7002423577029762	Antimicrobial	TPVMQRPSQFSNITGPQGDQRGIYGRNFQPQDIATSTLTHILYSFADCDASSGAVKLTDTYADQEKHYATDSWSESGTNLYGAMKQLYLLKQANRSLKTLLSVGGWTYSQSGHFNFVTNAGARATFISTAITLLEDNGFDGIDIDFEYPSSTDQGNGLASLLSELRSALNAHAASKGDTTPYLVTAAVGAGPVGYNYLNIPQMNSALSFFNLMAYDYAGSWSTVSDDQANVYGGAITGFSTDKALTYYLEHGASASKISMGVPLYGRAFTQTTGIRQPFNGIGSGSFENGIWDYKDLPRPGSTVTEDTNNIASYCYDASSQTLVSYDTPNIAVKKAAYINSKGLAGGMYWELSNDKKGADSLVATVARELGSLDSTLNHLNYPGSKWDNIRSGMGGSPV…
MbA GH25	Moesziomyces bullatus ex. Albugo	https://doi.org/10.1101/2025.04.04.647216	93.0277981651376	0.9846402084124346	Antimicrobial	VSGTPGFDISGYQPNPNYSSAVANGAKFVIIKATEGTTFKSSSFSSQYTGATNAGLIRGAYHFAHPDSSSGATQAKFFLANGGGWSGDGRTLPGMIDLESVSGSPTCYGLSQSALVSWIKDFGNTYKASTGRYPMIYTSSGWWNQCVASSAFAADYPLVVANYGVSSPKIPTGFSYYSFWQYADSGTYPGDQDTWNGDLASLKKFATG
Zt-KP6-1	Zymoseptoria tritici	https://doi.org/10.1101/2024.10.14.618152	35.9597194719472	0.7813169035329792	Antimicrobial	VVYAARCKFGNPLVQNNRITRAVCDLTNEHTTKDGSWHYVEVDNECKYLAGDNPRDQPGWAVFVKYCTYYKGVPDA
Zt-KP4-1	Zymoseptoria tritici	https://doi.org/10.1101/2024.10.14.618152	75.16901529636712	0.9533752410809653	Antimicrobial	SPLAQNGGGTAGTTGLRNNCDGSTFVPVTGSAGNAPSKWDCQLLRDGYIAKQNKSWLISGPRIIGTVRTCQFSATVDVSGTAGWIGRDDIMDLMKDSLNLWKDGETTQVQGAMQVGESGDVNCVAGKKGEGQKVRIAWTLGHS
PtAFP	Pyrenophora tritci-repentis	https://doi.org/10.1117/12.3036661	46.09965957446809	0.9695971778631457	Antimicrobial	VPGDIRIKFDGKCTKSTDQCSFTRNGKTSISKCSTATAVNYRCTKDKNPCTYDDVDGKTRCT
AvrStb6	Zymoseptoria tritici	https://doi.org/10.5281/zenodo.15852924	60.88489082969432	0.860766790668938	Antimicrobial	RVSCGGIGDLCKAGDSCCNYPGTDCFQDGQYPRCHTACGHFQFGFCHDGKQCNCQVILGCGCV
