## Supplementary material for "Plant-associated fungi co-opt ancient antimicrobials for host manipulation": Table S8

Short ID	Group	Strain	Assigned lifestyle	Host	Niche of isolation	Genome sequencing reference (DOIs)	Genome URL	L50 (Mbp)	N50	Number of contigs	Assembly size (Mbp)	Phylum	Class	Order	Family	Genus
Agabi_varbur_1	Previously curated genomic dataset (10.1038/s41467-021-27479-y)	Agaricus bisporus var. burnettii JB137-S8	Saprotroph		soil	10.1073/pnas.1206847109	https://genome.jgi.doe.gov/Agabi_varbur_1	1,23	8	2016	32,61	Basidiomycetes	Agaricomycetes	Agaricales	Agaricaceae	Agaricus
Altalt1	Previously curated genomic dataset (10.1038/s41467-021-27479-y)	Alternaria alternata MPI-PUGE-AT-0064	Endophyte	Arabidopsis thaliana	roots	10.1038/s41467-021-27479-y	https://genome.jgi.doe.gov/Altalt1	3,09	5	26	33,44	Ascomycetes	Dothideomycetes	Pleosporales	Pleosporaceae	Alternaria
Altro1	Previously curated genomic dataset (10.1038/s41467-021-27479-y)	Alternaria rosae MPI-PUGE-AT-0040	Endophyte	Arabidopsis thaliana	roots	10.1038/s41467-021-27479-y	https://genome.jgi.doe.gov/Altro1	3,28	4	52	33,83	Ascomycetes	Dothideomycetes	Pleosporales	Pleosporaceae	Alternaria
Altal1	Previously curated genomic dataset (10.1038/s41467-021-27479-y)	Alternaria alternata SRC1lrK2f	Saprotroph		passive coal mine drainage treatment systems	10.1371/journal.pone.0157844	https://genome.jgi.doe.gov/Altal1	1,10	12	79	32,99	Ascomycetes	Dothideomycetes	Pleosporales	Pleosporaceae	Alternaria
Altbr1	Previously curated genomic dataset (10.1038/s41467-021-27479-y)	Alternaria brassicicola	Pathogen	Brassica	leaf	10.1371/journal.ppat.1003037	https://genome.jgi.doe.gov/Altbr1	2,49	6	838	31,97	Ascomycetes	Dothideomycetes	Pleosporales	Pleosporaceae	Alternaria
Amamu1	Previously curated genomic dataset (10.1038/s41467-021-27479-y)	Amanita muscaria Koide	Ectomycorrhiza		roots	10.1038/ng.3223	http://genome.jgi.doe.gov/Amamu1	0,17	54	1101	40,70	Basidiomycetes	Agaricomycetes	Agaricales	Amanitaceae	Amanita
Armost1	Previously curated genomic dataset (10.1038/s41467-021-27479-y)	Armillaria solidipes 28-4	Pathogen	Pinus	roots	10.1038/s41559-017-0347-8	https://genome.jgi.doe.gov/Armost1	0,72	21	229	58,01	Basidiomycetes	Agaricomycetes	Agaricales	Physalacriaceae	Armilaria
Ascsa1	Previously curated genomic dataset (10.1038/s41467-021-27479-y)	Ascocoryne sarcoides NRRL50072	Saprotroph	Eucryphia cordifolia		10.1371/journal.pgen.1002558	http://genome.jgi.doe.gov/Ascsa1	0,40	27	219	34,17	Ascomycetes	Leotiomycetes	Helotiales	Gelatinodiscaceae	Ascocoryne
Aspcam1	Previously curated genomic dataset (10.1038/s41467-021-27479-y)	Aspergillus campestris IBT 28561	Saprotroph		soil	10.1073/pnas.1715954115	https://genome.jgi.doe.gov/Aspcam1	1,70	6	62	28,26	Ascomycetes	Eurotiomycetes	Eurotiales	Aspergillaceae	Aspergillus
Aspnov1	Previously curated genomic dataset (10.1038/s41467-021-27479-y)	Aspergillus novofumigatus IBT 16806	Saprotroph		soil	10.1073/pnas.1715954115	https://genome.jgi.doe.gov/Aspnov1	3,77	4	62	32,44	Ascomycetes	Eurotiomycetes	Eurotiales	Aspergillaceae	Aspergillus
Aspoch1	Previously curated genomic dataset (10.1038/s41467-021-27479-y)	Aspergillus ochraceoroseus IBT 24754	Saprotroph		soil	10.1073/pnas.1715954115	https://genome.jgi.doe.gov/Aspoch1	2,49	4	34	27,72	Ascomycetes	Eurotiomycetes	Eurotiales	Aspergillaceae	Aspergillus
Asptaic1	Previously curated genomic dataset (10.1038/s41467-021-27479-y)	Aspergillus taichungensis IBT 19404	Saprotroph		soil	10.1073/pnas.1715954115	https://genome.jgi.doe.gov/Asptaic1	0,21	47	310	27,12	Ascomycetes	Eurotiomycetes	Eurotiales	Aspergillaceae	Aspergillus
Bauco1	Previously curated genomic dataset (10.1038/s41467-021-27479-y)	Baudoinia compniacensis UAMH 10762 (4089826)	Saprotroph			10.1371/journal.ppat.1003037	http://genome.jgi.doe.gov/Bauco1	1,30	7	19	21,88	Ascomycetes	Dothideomycetes	Capnodiales	Teratosphaeriaceae	Baudoinia
Blugr2	Newly added	Blumeria graminis DH14	Pathogen	Hordeum vulgare		10.1186/s12864-018-4750-6	https://mycocosm.jgi.doe.gov/Blugr2	4,57	8	318	124,49	Ascomycetes	Leotiomycetes	Erysiphales	Erysiphaceae	Blumeria
BlugrR1_1	Newly added	Blumeria graminis RACE1	Pathogen	Hordeum vulgare		10.1186/s12864-018-4750-6	https://mycocosm.jgi.doe.gov/BlugrR1_1	3,91	11	99	116,48	Ascomycetes	Leotiomycetes	Erysiphales	Erysiphaceae	Blumeria
Boeex1	Previously curated genomic dataset (10.1038/s41467-021-27479-y)	Boeremia exigua MPI-SDFR-AT-0100	Endophyte	Arabidopsis thaliana	roots	10.1038/s41467-021-27479-y	https://genome.jgi.doe.gov/Boeex1	2,53	6	26	35,32	Ascomycetes	Dothideomycetes	Pleosporales	Didymellaceae	Boeremia
Botbo1	Previously curated genomic dataset (10.1038/s41467-021-27479-y)	Botryobasidium botryosum	Saprotroph		wood	10.1073/pnas.1400592111	http://genome.jgi.doe.gov/Botbo1	0,44	28	334	46,67	Basidiomycetes	Agaricomycetes	Cantharellales	Botryobasidiaceae	Botryobasidium
Botci1	Previously curated genomic dataset (10.1038/s41467-021-27479-y)	Botrytis cinerea	Pathogen			10.1128/EC.00164-12 ; 10.1371/journal.pgen.1002230	https://genome.jgi.doe.gov/Botci1	0,26	50	588	42,66	Ascomycetes	Leotiomycetes	Helotiales	Sclerotiniaceae	Botrytis
Cadsp1	Previously curated genomic dataset (10.1038/s41467-021-27479-y)	Cadophora sp. DSE1049	Endophyte	Salix rosmarinifolia	roots	10.1038/s41598-018-24686-4	https://genome.jgi.doe.gov/Cadsp1	0,24	71	1193	70,46	Ascomycetes	Leotiomycetes	Helotiales	Ploettnerulaceae	Cadophora
Cenge3	Previously curated genomic dataset (10.1038/s41467-021-27479-y)	Cenococcum geophilum 1.58	Ectomycorrhiza	Populus	roots	10.1038/ncomms12662	https://genome.jgi.doe.gov/Cenge3	2,24	26	268	177,56	Ascomycetes	Dothideomycetes	incertae sedis	Gloniaceae	Cenococcum
Chafu1	Previously curated genomic dataset (10.1038/s41467-021-27479-y)	Chaetomium sp. MPI-SDFR-AT-0129	Endophyte	Arabidopsis thaliana	roots	10.1038/s41467-021-27479-y	https://genome.jgi.doe.gov/Chafu1	3,75	4	22	33,30	Ascomycetes	Sordariomycetes	Sordariales	Chaetomiaceae	Chaetomium
Chagl1	Previously curated genomic dataset (10.1038/s41467-021-27479-y)	Chaetomium globosum MPI-SDFR-AT-0079	Endophyte	Arabidopsis thaliana	roots	10.1038/s41467-021-27479-y	https://genome.jgi.doe.gov/Chagl1	4,90	4	9	34,15	Ascomycetes	Sordariomycetes	Sordariales	Chaetomiaceae	Chaetomium
Chame1	Previously curated genomic dataset (10.1038/s41467-021-27479-y)	Chaetomium sp. MPI-CAGE-AT-0009	Endophyte	Arabidopsis thaliana	roots	10.1038/s41467-021-27479-y	https://genome.jgi.doe.gov/Chame1	5,32	2	16	33,77	Ascomycetes	Sordariomycetes	Sordariales	Chaetomiaceae	Chaetomium
Chagl_1	Previously curated genomic dataset (10.1038/s41467-021-27479-y)	Chaetomium globosum	Saprotroph		soil	10.1038/nbt.1976	https://genome.jgi.doe.gov/Chagl_1	4,72	4	37	34,89	Ascomycetes	Sordariomycetes	Sordariales	Chaetomiaceae	Chaetomium
Chalo1	Previously curated genomic dataset (10.1038/s41467-021-27479-y)	Chalara longipes BDJ	Saprotroph		soil	10.1111/1462-2920.14873	https://genome.jgi.doe.gov/Chalo1	2,69	9	54	52,43	Ascomycetes	Leotiomycetes	Helotiales		Chalara
Clapu1	Newly added	Claviceps purpurea 20.1	Pathogen	Secale cereale L.		10.1371/journal.pgen.1003323	https://mycocosm.jgi.doe.gov/Clapu1	0,43	25	1425	32,09	Ascomycetes	Sordariomycetes	Hypocreales	Clavicipitaceae	Claviceps
Cocsa1	Previously curated genomic dataset (10.1038/s41467-021-27479-y)	Cochliobolus sativus ND90Pr	Pathogen	Hordeum vulgare	roots	10.1371/journal.ppat.1003037 ; 10.1371/journal.pgen.1003233	https://genome.jgi.doe.gov/Cocsa1	1,79	7	157	34,42	Ascomycetes	Dothideomycetes	Pleosporales	Pleosporaceae	Cochliobolus
Cocvi1	Previously curated genomic dataset (10.1038/s41467-021-27479-y)	Cochliobolus victoriae FI3	Pathogen	Avena sativa		10.1371/journal.pgen.1003233	https://genome.jgi.doe.gov/Cocvi1	0,23	47	676	32,83	Ascomycetes	Dothideomycetes	Pleosporales	Pleosporaceae	Cochliobolus
Colch1	Previously curated genomic dataset (10.1038/s41467-021-27479-y)	Colletotrichum chlorophyti NTL11	Pathogen	Solanum lycopersicum	leaf	10.1128/genomeA.01733-16	https://genome.jgi.doe.gov/Colch1	0,64	26	558	52,39	Ascomycetes	Sordariomycetes	Glomerellales	Glomerellaceae	Colletotrichum
Colhig2	Previously curated genomic dataset (10.1038/s41467-021-27479-y)	Colletotrichum higginsianum IMI 349063	Pathogen	Brassica campestris	leaf	10.1128/genomeA.00821-16 ; 10.1038/ng.2372	https://genome.jgi.doe.gov/Colhig2	5,20	5	25	50,72	Ascomycetes	Sordariomycetes	Glomerellales	Glomerellaceae	Colletotrichum
Colto1	Previously curated genomic dataset (10.1038/s41467-021-27479-y)	Colletotrichum tofieldiae 0861	Endophyte	Arabidopsis thaliana	roots	10.1038/ncomms11362	https://genome.jgi.doe.gov/Colto1	0,21	73	1046	52,84	Ascomycetes	Sordariomycetes	Glomerellales	Glomerellaceae	Colletotrichum
Copph3	Previously curated genomic dataset (10.1038/s41467-021-27479-y)	Coprinopsis sp. MPI-PUGE-AT-0042	Endophyte	Arabidopsis thaliana	roots	10.1038/s41467-021-27479-y	https://genome.jgi.doe.gov/Copph3	0,61	54	486	121,01	Basidiomycetes	Agaricomycetes	Agaricales	Psathyrellaceae	Coprinopsis
Copci1	Previously curated genomic dataset (10.1038/s41467-021-27479-y)	Coprinopsis cinerea	Saprotroph			10.1073/pnas.1003391107	http://genome.jgi.doe.gov/Copci1	3,47	5	94	36,29	Basidiomycetes	Agaricomycetes	Agaricales	Psathyrellaceae	Coprinopsis
Corca1	Previously curated genomic dataset (10.1038/s41467-021-27479-y)	Corynespora cassiicola CCP	Pathogen	Ficus elastica		10.3389/fmicb.2018.00276	https://genome.jgi.doe.gov/Corca1	2,51	8	244	44,85	Ascomycetes	Dothideomycetes	Pleosporales	Corynesporascaceae	Corynespora
Cylol1	Previously curated genomic dataset (10.1038/s41467-021-27479-y)	Cylindrocarpon olidum MPI-CAGE-CH-0241	Endophyte	Cardamine hirsuta	roots	10.1038/s41467-021-27479-y	https://genome.jgi.doe.gov/Cylol1	1,15	12	227	52,86	Ascomycetes	Sordariomycetes	Hypocreales	Nectriaceae	Cylindrocarpon
Daces1	Previously curated genomic dataset (10.1038/s41467-021-27479-y)	Dactylonectria estremocensis MPI-CAGE-AT-0021	Endophyte	Arabidopsis thaliana	roots	10.1038/s41467-021-27479-y	https://genome.jgi.doe.gov/Daces1	1,53	12	115	64,66	Ascomycetes	Sordariomycetes	Hypocreales	Nectriaceae	Dactylonectria
Dacma1	Previously curated genomic dataset (10.1038/s41467-021-27479-y)	Dactylonectria macrodidyma MPI-CAGE-AT-0147	Endophyte	Arabidopsis thaliana	roots	10.1038/s41467-021-27479-y	https://genome.jgi.doe.gov/Dacma1	2,13	10	87	77,33	Ascomycetes	Sordariomycetes	Hypocreales	Nectriaceae	Dactylonectria
DalEC12_1	Previously curated genomic dataset (10.1038/s41467-021-27479-y)	Daldinia eschscholzii EC12	Endophyte	Myroxylon balsamum	roots	10.1007/s00253-017-8091-1	https://genome.jgi.doe.gov/DalEC12_1	0,89	14	398	37,55	Ascomycetes	Sordariomycetes	Xylariales	Hypoxylaceae	Daldinia
Denna1	Previously curated genomic dataset (10.1038/s41467-021-27479-y)	Dendryphion nanum MPI-CAGE-CH-0243	Endophyte	Cardamine hirsuta	roots	10.1038/s41467-021-27479-y	https://genome.jgi.doe.gov/Denna1	1,91	8	59	41,13	Ascomycetes	Dothideomycetes	Pleosporales	Torulaceae	Dendryphion
Dipse1	Previously curated genomic dataset (10.1038/s41467-021-27479-y)	Diplodia seriata DS831	Pathogen	Vitis vinifera	leaf	10.1186/s12864-015-1624-z	https://genome.jgi.doe.gov/Dipse1	0,30	39	694	37,12	Ascomycetes	Dothideomycetes	Botryosphaeriales	Botryosphaeriaceae	Diplodia
Fusco1	Previously curated genomic dataset (10.1038/s41467-021-27479-y)	Fusarium sp. MPI-SDFR-AT-0072	Endophyte	Arabidopsis thaliana	roots	10.1038/s41467-021-27479-y	https://genome.jgi.doe.gov/Fusco1	4,72	5	19	48,37	Ascomycetes	Sordariomycetes	Hypocreales	Nectriaceae	Fusarium
Fuseq1	Previously curated genomic dataset (10.1038/s41467-021-27479-y)	Fusarium sp. MPI-CAGE-AA-0113	Endophyte	Arabis alpina	roots	10.1038/s41467-021-27479-y	https://genome.jgi.doe.gov/Fuseq1	5,43	3	15	40,33	Ascomycetes	Sordariomycetes	Hypocreales	Nectriaceae	Fusarium
Fusoxy1	Previously curated genomic dataset (10.1038/s41467-021-27479-y)	Fusarium oxysporum MPI-SDFR-AT-0094	Endophyte	Arabidopsis thaliana	roots	10.1038/s41467-021-27479-y	https://genome.jgi.doe.gov/Fusoxy1	1,62	11	128	52,24	Ascomycetes	Sordariomycetes	Hypocreales	Nectriaceae	Fusarium
Fusoxys1	Previously curated genomic dataset (10.1038/s41467-021-27479-y)	Fusarium oxysporum MPI-CAGE-CH-0212	Endophyte	Cardamine hirsuta	roots	10.1038/s41467-021-27479-y	https://genome.jgi.doe.gov/Fusoxys1	4,81	5	66	55,72	Ascomycetes	Sordariomycetes	Hypocreales	Nectriaceae	Fusarium
Fusre1	Previously curated genomic dataset (10.1038/s41467-021-27479-y)	Fusarium redolens MPI-CAGE-AT-0023	Endophyte	Arabidopsis thaliana	roots	10.1038/s41467-021-27479-y	https://genome.jgi.doe.gov/Fusre1	1,97	9	74	52,56	Ascomycetes	Sordariomycetes	Hypocreales	Nectriaceae	Fusarium
Fusso1	Previously curated genomic dataset (10.1038/s41467-021-27479-y)	Fusarium solani MPI-SDFR-AT-0091	Endophyte	Arabidopsis thaliana	roots	10.1038/s41467-021-27479-y	https://genome.jgi.doe.gov/Fusso1	2,22	9	74	52,93	Ascomycetes	Sordariomycetes	Hypocreales	Nectriaceae	Fusarium
Fustr1	Previously curated genomic dataset (10.1038/s41467-021-27479-y)	Fusarium tricinctum MPI-SDFR-AT-0068	Endophyte	Arabidopsis thaliana	roots	10.1038/s41467-021-27479-y	https://genome.jgi.doe.gov/Fustr1	5,21	4	21	43,69	Ascomycetes	Sordariomycetes	Hypocreales	Nectriaceae	Fusarium
Fustri1	Previously curated genomic dataset (10.1038/s41467-021-27479-y)	Fusarium tricinctum MPI-SDFR-AT-0044	Endophyte	Arabidopsis thaliana	roots	10.1038/s41467-021-27479-y	https://genome.jgi.doe.gov/Fustri1	4,68	4	13	42,23	Ascomycetes	Sordariomycetes	Hypocreales	Nectriaceae	Fusarium
Fusven1	Previously curated genomic dataset (10.1038/s41467-021-27479-y)	Fusarium venenatum MPI-CAGE-CH-0201	Endophyte	Cardamine hirsuta	roots	10.1038/s41467-021-27479-y	https://genome.jgi.doe.gov/Fusven1	9,12	2	9	37,45	Ascomycetes	Sordariomycetes	Hypocreales	Nectriaceae	Fusarium
Fusfu1	Previously curated genomic dataset (10.1038/s41467-021-27479-y)	Fusarium fujikuroi IMI 58289	Pathogen	Oryza	leaf	10.1371/journal.ppat.1003475	https://genome.jgi.doe.gov/Fusfu1	4,23	5	12	43,83	Ascomycetes	Sordariomycetes	Hypocreales	Nectriaceae	Fusarium
Fusgr1	Previously curated genomic dataset (10.1038/s41467-021-27479-y)	Fusarium graminearum	Pathogen	Triticum	wheat kernel	10.1126/science.1143708	https://genome.jgi.doe.gov/Fusgr1	5,35	3	31	36,45	Ascomycetes	Sordariomycetes	Hypocreales	Nectriaceae	Fusarium
Fusox2	Previously curated genomic dataset (10.1038/s41467-021-27479-y)	Fusarium oxysporum f. sp. Lycopersici 4287	Pathogen	Solanum lycopersicum	roots	10.1038/nature08850	https://genome.jgi.doe.gov/Fusox2	1,98	11	114	61,36	Ascomycetes	Sordariomycetes	Hypocreales	Nectriaceae	Fusarium
Fusve2	Previously curated genomic dataset (10.1038/s41467-021-27479-y)	Fusarium verticillioides 7600 v2	Pathogen	Zea mays		10.1038/nature08850 ; 10.1126/science.1143708	https://genome.jgi.doe.gov/Fusve2	1,96	8	36	41,78	Ascomycetes	Sordariomycetes	Hypocreales	Nectriaceae	Fusarium
Fuscu1	Newly added	Fusarium culmorum UK99	Pathogen	Triticum		10.1128/genomeA.00771-16	https://mycocosm.jgi.doe.gov/Fuscu1	9,18	2	2707	41,93	Ascomycetes	Sordariomycetes	Hypocreales	Nectriaceae	Fusarium
Gaegr1	Newly added	Gaeumannomyces graminis var. tritici R3-111a-1	Pathogen	Triticum	Roots	10.1534/g3.115.020057	https://mycocosm.jgi.doe.gov/Gaegr1	6,70	3	513	43,62	Ascomycetes	Sordariomycetes	Magnaporthales	Magnaporthaceae	Gaeumannomyces
Galma1	Previously curated genomic dataset (10.1038/s41467-021-27479-y)	Galerina marginata	Saprotroph		wood	10.1073/pnas.1400592111	http://genome.jgi.doe.gov/Galma1	1,22	15	414	59,42	Basidiomycetes	Agaricomycetes	Agaricales	Strophariaceae	Galerina
Geopyr1	Newly added	Geosiphon pyriformis	Endosymbiont	Nostoc punctiforme		10.1016/j.cub.2021.01.058	https://mycocosm.jgi.doe.gov/Geopyr1	0,70	57	792	128,32	Mucoromycetes	Glomeromycetes	Archaeosporales	Geosiphonaceae	Geosiphon
Gigmar1	Newly added	Gigaspora margarita BEG34	Arbuscular mycorrhiza	Allium cepa	Roots	10.1111/1462-2920.14827	https://mycocosm.jgi.doe.gov/Gigmar1	0,33	743	6489	773,10	Mucoromycetes	Glomeromycetes	Diversisporales	Gigasporaceae	Gigaspora
Gigro1	Newly added	Gigaspora rosea DAOM194757	Arbuscular mycorrhiza	Allium porrum	Roots	10.1111/nph.15687	https://mycocosm.jgi.doe.gov/Gigro1	0,23	734	7526	567,95	Mucoromycetes	Glomeromycetes	Diversisporales	Gigasporaceae	Gigaspora
Gyman1	Previously curated genomic dataset (10.1038/s41467-021-27479-y)	Gymnopus androsaceus JB14	Saprotroph	Pinus	soil	10.1111/1462-2920.14873	https://genome.jgi.doe.gov/Gyman1	0,17	144	2516	89,15	Basidiomycetes	Agaricomycetes	Agaricales	Omphalotaceae	Gymnopus
Zalva1	Previously curated genomic dataset (10.1038/s41467-021-27479-y)	Halenospora varia MPI-CAGE-AT-0135	Endophyte	Arabidopsis thaliana	roots	10.1038/s41467-021-27479-y	https://genome.jgi.doe.gov/Zalva1	1,68	13	108	55,61	Ascomycetes	Leotiomycetes	Helotiales	Tricladiaceae	Halenospora
Falor1	Previously curated genomic dataset (10.1038/s41467-021-27479-y)	Harpophora oryzae	Endophyte	Oryza granulata	roots	10.1038/srep05783	https://www.ncbi.nlm.nih.gov/bioproject/PRJNA252809	0,76	16	247	50,78	Ascomycetes	Sordariomycetes	Magnaporthales	Magnaporthaceae	Harpophora
Hebcy2	Previously curated genomic dataset (10.1038/s41467-021-27479-y)	Hebeloma cylindrosporum h7	Ectomycorrhiza	Pinus pinaster	roots	10.1038/ng.3223 ; 10.1111/nph.13546 ; 10.1111/1462-2920.13670	https://genome.jgi.doe.gov/Hebcy2	1,07	12	176	38,23	Basidiomycetes	Agaricomycetes	Agaricales	Hymenogastraceae	Hebeloma
Hetan2	Previously curated genomic dataset (10.1038/s41467-021-27479-y)	Heterobasidion annosum	Pathogen	Populus		10.1111/j.1469-8137.2012.04128.x	https://genome.jgi.doe.gov/Hetan2	2,57	6	15	33,65	Basidiomycetes	Agaricomycetes	Boletales	Bondarzewiaceae	Heterobasidion
Ilyeu1	Previously curated genomic dataset (10.1038/s41467-021-27479-y)	Ilyonectria europaea MPI-CAGE-AT-0026	Endophyte	Arabidopsis thaliana	roots	10.1038/s41467-021-27479-y	https://genome.jgi.doe.gov/Ilyeu1	2,31	10	81	62,83	Ascomycetes	Sordariomycetes	Hypocreales	Nectriaceae	Ilyonectria
Neora1	Previously curated genomic dataset (10.1038/s41467-021-27479-y)	Ilyonectria sp. MPI-CAGE-AT-0134	Endophyte	Arabidopsis thaliana	roots	10.1038/s41467-021-27479-y	https://genome.jgi.doe.gov/Neora1	3,23	9	82	71,72	Ascomycetes	Sordariomycetes	Hypocreales	Nectriaceae	Ilyonectria
Lacbi2	Previously curated genomic dataset (10.1038/s41467-021-27479-y)	Laccaria bicolor	Ectomycorrhiza	Douglas fir	roots	10.1038/nature06556	https://genome.jgi.doe.gov/Lacbi2	4,31	5	55	60,71	Basidiomycetes	Agaricomycetes	Agaricales	Hydnangiaceae	Laccaria
Lepor2	Previously curated genomic dataset (10.1038/s41467-021-27479-y)	Leptodontidium sp. MPI-SDFR-AT-0119	Endophyte	Arabidopsis thaliana	roots	10.1038/s41467-021-27479-y	https://genome.jgi.doe.gov/Lepor2	2,68	10	70	77,02	Ascomycetes	Leotiomycetes	Helotiales	Leptodontidiaceae	Leptodontidium
Lepmu1	Previously curated genomic dataset (10.1038/s41467-021-27479-y)	Leptosphaeria maculans	Pathogen	Braccica napus	leaf	10.1038/ncomms1189	https://genome.jgi.doe.gov/Lepmu1	1,77	10	41	44,89	Ascomycetes	Dothideomycetes	Pleosporales	Leptosphaeriaceae	Leptosphaeria
Lobtra1	Previously curated genomic dataset (10.1038/s41467-021-27479-y)	Lobosporangium transversale NRRL 3116	Saprotroph		soil	10.1038/ng.3859	https://genome.jgi.doe.gov/Lobtra1	0,67	22	138	42,77	Mucoromycetes	Mortierellomycetes	Mortierellales	Mortierellaceae	Lobosporangium
Macpha1	Previously curated genomic dataset (10.1038/s41467-021-27479-y)	Macrophomina phaseolina MPI-SDFR-AT-0080	Endophyte	Arabidopsis thaliana	roots	10.1038/s41467-021-27479-y	https://genome.jgi.doe.gov/Macpha1	0,88	17	184	53,64	Ascomycetes	Dothideomycetes	Botryosphaeriales	Botryosphaeriaceae	Macrophomina
Macph1	Previously curated genomic dataset (10.1038/s41467-021-27479-y)	Macrophomina phaseolina MS6	Pathogen	Corchorus		10.1186/1471-2164-13-493	https://genome.jgi.doe.gov/Macph1	0,15	91	1506	48,88	Ascomycetes	Dothideomycetes	Botryosphaeriales	Botryosphaeriaceae	Macrophomina
Maggr1	Previously curated genomic dataset (10.1038/s41467-021-27479-y)	Magnaporthe grisea	Pathogen	Oryza	leaf	10.1038/nature03449	https://genome.jgi.doe.gov/Maggr1	2,89	6	30	41,70	Ascomycetes	Sordariomycetes	Magnaporthales	Magnaporthaceae	Magnaporthe
MagnaMG8	Newly added	Magnaporthe oryzae 70-15	Pathogen	Oryza			https://fungi.ensembl.org/Magnaporthe_oryzae/Info/Index	6,61	3	53	40,98	Ascomycetes	Sordariomycetes	Magnaporthales	Magnaporthaceae	Magnaporthe
MagorGY11_1	Newly added	Magnaporthe oryzae Guy11	Pathogen	Oryza			https://mycocosm.jgi.doe.gov/MagorGY11_1	2,26	6	58	41,58	Ascomycetes	Sordariomycetes	Magnaporthales	Magnaporthaceae	Magnaporthe
Melbi2	Previously curated genomic dataset (10.1038/s41467-021-27479-y)	Meliniomyces bicolor E	Ectomycorrhiza	Pinus	roots	10.1111/nph.14974	https://genome.jgi.doe.gov/Melbi2	1,98	14	206	82,38	Ascomycetes	Leotiomycetes	Helotiales	Hyaloscyphaceae	Meliniomyces
Melva1	Previously curated genomic dataset (10.1038/s41467-021-27479-y)	Meliniomyces variabilis F	Ericoid mycorrhiza	Vaccinium vitis-idaea	roots	10.1111/nph.14974	https://genome.jgi.doe.gov/Melva1	2,14	11	93	55,86	Ascomycetes	Leotiomycetes	Helotiales	Hyaloscyphaceae	Meliniomyces
Mictri1	Previously curated genomic dataset (10.1038/s41467-021-27479-y)	Microdochium trichocladiopsis MPI-CAGE-CH-0230	Endophyte	Cardamine hirsuta	roots	10.1038/s41467-021-27479-y	https://genome.jgi.doe.gov/Mictri1	3,46	6	26	49,28	Ascomycetes	Sordariomycetes	Xylariales	Microdochiaceae	Microdochium
Micbo1	Previously curated genomic dataset (10.1038/s41467-021-27479-y)	Microdochium bolleyi J235TASD1	Endophyte	Ammophila breviligulata	roots	10.1128/genomeA.00270-16	https://genome.jgi.doe.gov/Micbo1	1,33	6	173	38,84	Ascomycetes	Sordariomycetes	Xylariales	Microdochiaceae	Microdochium
Morco1	Previously curated genomic dataset (10.1038/s41467-021-27479-y)	Morchella importuna CCBAS932	Ectomycorrhiza	Picea	roots	10.1038/s41559-018-0710-4	https://genome.jgi.doe.gov/Morco1	0,60	29	540	48,21	Ascomycetes	Pezizomycetes	Pezizales	Morchellaceae	Morchella
Morel_U14_1	Previously curated genomic dataset (10.1038/s41467-021-27479-y)	Mortierella elongata MPI-CAGE-AA-0104	Endophyte	Arabis alpina	roots	10.1038/s41467-021-27479-y	https://genome.jgi.doe.gov/Morel_U14_1	1,94	10	79	50,91	Mucoromycetes	Mortierellomycetes	Mortierellales	Mortierellaceae	Mortierella
Morel2	Previously curated genomic dataset (10.1038/s41467-021-27479-y)	Mortierella elongata AG-77	Saprotroph		soil	10.1111/1462-2920.13669	https://genome.jgi.doe.gov/Morel2	0,52	31	473	49,86	Mucoromycetes	Mortierellomycetes	Mortierellales	Mortierellaceae	Mortierella
Spoth2	Previously curated genomic dataset (10.1038/s41467-021-27479-y)	Myceliophthora thermophila (Sporotrichum thermophile)	Saprotroph			10.1038/nbt.1976	http://genome.jgi.doe.gov/Spoth2	5,06	3	7	38,74	Ascomycetes	Sordariomycetes	Sordariales	Chaetomiaceae	Myceliophthora
Neodi1	Previously curated genomic dataset (10.1038/s41467-021-27479-y)	Neonectria ditissima R09/05	Pathogen	Malus domestica		10.1128/genomeA.01243-15	https://genome.jgi.doe.gov/Neodi1	0,15	95	677	45,72	Ascomycetes	Sordariomycetes	Hypocreales	Nectriaceae	Neonectria
Neucr2	Previously curated genomic dataset (10.1038/s41467-021-27479-y)	Neurospora crassa OR74A	Saprotroph			10.1038/nature01554	http://genome.jgi.doe.gov/Neucr2	6,00	3	20	41,04	Ascomycetes	Sordariomycetes	Sordariales	Sordariaceae	Neurospora
Oidma1	Previously curated genomic dataset (10.1038/s41467-021-27479-y)	Oidiodendron maius Zn	Ericoid mycorrhiza	Sphagnum	roots	10.1038/ng.3223 ; 10.1111/nph.14974	https://genome.jgi.doe.gov/Oidma1	1,95	8	100	46,43	Ascomycetes	Leotiomycetes	incertae sedis	Myxotrichaceae	Oidiodendron
Parch1	Previously curated genomic dataset (10.1038/s41467-021-27479-y)	Paraphoma chrysanthemicola MPI-GEGE-AT-0034	Endophyte	Arabidopsis thaliana	roots	10.1038/s41467-021-27479-y	https://genome.jgi.doe.gov/Parch1	1,78	9	34	40,66	Ascomycetes	Dothideomycetes	Pleosporales	Phaeosphaeriaceae	Paraphoma
Parchr1	Previously curated genomic dataset (10.1038/s41467-021-27479-y)	Paraphoma chrysanthemicola MPI-SDFR-AT-0120	Endophyte	Arabidopsis thaliana	roots	10.1038/s41467-021-27479-y	https://genome.jgi.doe.gov/Parchr1	1,41	10	48	40,16	Ascomycetes	Dothideomycetes	Pleosporales	Phaeosphaeriaceae	Paraphoma
Paxin1	Previously curated genomic dataset (10.1038/s41467-021-27479-y)	Paxillus involutus ATCC 200175	Ectomycorrhiza	Populus	roots	10.1038/ng.3223	http://genome.jgi.doe.gov/Paxin1	0,38	29	2681	58,30	Basidiomycetes	Agaricomycetes	Atheliales	Paxillaceae	Paxillus
Pensub1	Previously curated genomic dataset (10.1038/s41467-021-27479-y)	Penicillium subrubescens FBCC1632 / CBS132785	Saprotroph		soil	10.1016/j.jbiotec.2017.02.012	https://genome.jgi.doe.gov/Pensub1	0,32	36	776	39,80	Ascomycetes	Eurotiomycetes	Eurotiales	Aspergillaceae	Penicillium
Perma1	Previously curated genomic dataset (10.1038/s41467-021-27479-y)	Periconia macrospinosa DSE2036	Endophyte	Festuca vaginata	roots	10.1038/s41598-018-24686-4	https://genome.jgi.doe.gov/Perma1	0,14	101	1566	54,99	Ascomycetes	Dothideomycetes	Pleosporales	Periconiaceae	Periconia
Phapo1	Previously curated genomic dataset (10.1038/s41467-021-27479-y)	Phaeosphaeria sp. MPI-PUGE-AT-0046c	Endophyte	Arabidopsis thaliana	roots	10.1038/s41467-021-27479-y	https://genome.jgi.doe.gov/Phapo1	1,63	9	26	34,08	Ascomycetes	Dothideomycetes	Pleosporales	Phaeosphaeriaceae	Phaeosphaeria
Phisc1	Previously curated genomic dataset (10.1038/s41467-021-27479-y)	Phialocephala scopiformis 5WS22E1	Endophyte	Picea glauca	leaf	10.1128/genomeA.01768-15	https://genome.jgi.doe.gov/Phisc1	1,33	15	71	48,88	Ascomycetes	Leotiomycetes	Helotiales	Mollisiaceae	Phialocephala
Pilcr1	Previously curated genomic dataset (10.1038/s41467-021-27479-y)	Piloderma croceum F 1598	Ectomycorrhiza	conifer/hardwood species	roots	10.1038/ng.3223	https://genome.jgi.doe.gov/Pilcr1	0,53	33	715	59,33	Basidiomycetes	Agaricomycetes	Atheliales	Atheliaceae	Piloderma
Pismi1	Previously curated genomic dataset (10.1038/s41467-021-27479-y)	Pisolithus microcarpus 441	Ectomycorrhiza	Pinus	roots	10.1038/ng.3223	https://genome.jgi.doe.gov/Pismi1	0,15	89	1064	53,03	Basidiomycetes	Agaricomycetes	Boletales	Pisolithaceae	Pisolithus
Plecuc1	Previously curated genomic dataset (10.1038/s41467-021-27479-y)	Plectosphaerella cucumerina MPI-CAGE-AT-0016	Endophyte	Arabidopsis thaliana	roots	10.1038/s41467-021-27479-y	https://genome.jgi.doe.gov/Plecuc1	6,49	3	11	36,52	Ascomycetes	Sordariomycetes	Glomerellales	Plectosphaerellaceae	Plectosphaerella
Plecucu2	Previously curated genomic dataset (10.1038/s41467-021-27479-y)	Plectosphaerella plurivora MPI-SDFR-AT-0117	Endophyte	Arabidopsis thaliana	roots	10.1038/s41467-021-27479-y	https://genome.jgi.doe.gov/Plecucu1	1,04	12	97	35,93	Ascomycetes	Sordariomycetes	Glomerellales	Plectosphaerellaceae	Plectosphaerella
PleosPC15_1	Previously curated genomic dataset (10.1038/s41467-021-27479-y)	Pleurotus ostreatus PC15	Saprotroph			10.1073/pnas.1400592111 ; 10.1371/journal.pgen.1006108 ; 10.1111/1462-2920.13360	https://genome.jgi.doe.gov/PleosPC15_1	3,26	5	19	34,34	Basidiomycetes	Agaricomycetes	Agaricales	Pleurotaceae	Pleurotus
Mycfi2	Previously curated genomic dataset (10.1038/s41467-021-27479-y)	Pseudocercospora (Mycosphaerella) fijiensis	Pathogen	Musa acuminata	leaf	10.1371/journal.pgen.1005876	https://genome.jgi.doe.gov/Mycfi2	5,90	5	56	74,14	Ascomycetes	Dothideomycetes	Capnodiales	Mycosphaerellaceae	Pseudocercospora
Pyrly1	Previously curated genomic dataset (10.1038/s41467-021-27479-y)	Pyrenochaeta sp. MPI-SDFR-AT-0127	Endophyte	Arabidopsis thaliana	roots	10.1038/s41467-021-27479-y	https://genome.jgi.doe.gov/Pyrly1	0,54	23	241	40,27	Ascomycetes	Dothideomycetes	Pleosporales	Cucurbitariaceae	Pyrenochaeta
Pyrsp1	Previously curated genomic dataset (10.1038/s41467-021-27479-y)	Pyrenochaeta sp. DS3sAY3a	Saprotroph		passive coal mine drainage treatment systems	10.1371/journal.pone.0157844	https://genome.jgi.doe.gov/Pyrsp1	1,27	10	69	38,50	Ascomycetes	Dothideomycetes	Pleosporales	Cucurbitariaceae	Pyrenochaeta
Pyrtr1	Previously curated genomic dataset (10.1038/s41467-021-27479-y)	Pyrenophora tritici-repentis	Pathogen	Triticum		10.1534/g3.112.004044	https://genome.jgi.doe.gov/Pyrtr1	1,99	6	47	37,84	Ascomycetes	Dothideomycetes	Pleosporales	Pleosporaceae	Pyrenophora
Pyrtt1	Newly added	Pyrenophora teres f. teres 0-1	Pathogen	Hordeum vulgare		10.1186/gb-2010-11-11-r109	https://mycocosm.jgi.doe.gov/Pyrtt1	0,04	274	6412	33,58	Ascomycetes	Dothideomycetes	Pleosporales	Pleosporaceae	Pyrenophora
Ramcocy1	Newly added	Ramularia collo cygni URUG 2	Pathogen	Hordeum vulgare		10.1093/gbe/evy240	https://fungi.ensembl.org/Ramularia_collo_cygni_gca_900074925/Info/Index	1,49	43	78	32,25	Ascomycetes	Dothideomycetes	Mycosphaerellales	Mycosphaerellaceae	Ramularia
Rhesp1	Previously curated genomic dataset (10.1038/s41467-021-27479-y)	Rhexocercosporidium sp. MPI-PUGE-AT-0058	Endophyte	Arabidopsis thaliana	roots	10.1038/s41467-021-27479-y	https://genome.jgi.doe.gov/Rhesp1	2,44	10	63	62,75	Ascomycetes	Leotiomycetes	Helotiales		Rhexocercosporidium
Thacu1	Previously curated genomic dataset (10.1038/s41467-021-27479-y)	Rhizoctonia solani MPI-SDFR-AT-0096	Endophyte	Arabidopsis thaliana	roots	10.1038/s41467-021-27479-y	https://genome.jgi.doe.gov/Thacu1	1,42	11	343	45,80	Basidiomycetes	Agaricomycetes	Cantharellales	Ceratobasidiaceae	Rhizoctonia
Rhiir2_1	Newly added	Rhizophagus irregularis DAOM 197198	Arbuscular mycorrhiza		roots	10.1073/pnas.1313452110	https://mycocosm.jgi.doe.gov/Rhiir2_1	0,34	129	1123	136,81	Mucoromycetes	Glomeromycetes	Glomerales	Glomeraceae	Rhizophagus
Rhice1_1	Newly added	Rhizophagus cerebriforme DAOM 227022	Arbuscular mycorrhiza	Populus trichocarpa X deltoïde	Roots	10.1111/nph.15687	https://mycocosm.jgi.doe.gov/Rhice1_1	0,15	266	2592	136,89	Mucoromycetes	Glomeromycetes	Glomerales	Glomeraceae	Rhizophagus
Rhicl1	Newly added	Rhizophagus clarus HR1	Arbuscular mycorrhiza	soil		10.1186/s12864-018-4853-0	https://mycocosm.jgi.doe.gov/Rhicl1	0,06	576	4424	116,42	Mucoromycetes	Glomeromycetes	Glomerales	Glomeraceae	Rhizophagus
Rhidi1	Newly added	Rhizophagus diaphanus	Arbuscular mycorrhiza			10.1111/nph.15687	https://mycocosm.jgi.doe.gov/Rhidi1	0,14	269	2764	125,88	Mucoromycetes	Glomeromycetes	Glomerales	Glomeraceae	Rhizophagus
Rhier1	Previously curated genomic dataset (10.1038/s41467-021-27479-y)	Rhizoscyphus ericae UAMH 7357	Ericoid mycorrhiza	Calluna vulgaris	roots	10.1111/nph.14974	https://genome.jgi.doe.gov/Rhier1	0,70	26	267	57,41	Ascomycetes	Leotiomycetes	Helotiales	Hyaloscyphaceae	Rhizoscyphus
Rhyco1	Newly added	Rhynchosporium commune UK7	Pathogen	Hordeum vulgare		10.1186/s12864-016-3299-5	https://mycocosm.jgi.doe.gov/Rhyco1	0,80	22	163	55,57	Ascomycetes	Leotiomycetes	Helotiales	Ploettnerulaceae	Rhynchosporium
Rhyag1	Newly added	Rhynchosporium agropyri 04CH RACA61	Pathogen	Hordeum vulgare		10.1186/s12864-016-3299-5	https://mycocosm.jgi.doe.gov/Rhyag1	0,30	54	508	52,48	Ascomycetes	Leotiomycetes	Helotiales	Ploettnerulaceae	Rhynchosporium
Rhyse1	Newly added	Rhynchosporium secalis 02CH4 6a1	Pathogen	Hordeum vulgare		10.1186/s12864-016-3299-5	https://mycocosm.jgi.doe.gov/Rhyse1	0,11	117	2129	49,34	Ascomycetes	Leotiomycetes	Helotiales	Ploettnerulaceae	Rhynchosporium
Schco1	Previously curated genomic dataset (10.1038/s41467-021-27479-y)	Schizophyllum commune	Saprotroph			10.1038/nbt.1643	https://genome.jgi.doe.gov/Schco1	2,55	5	36	38,48	Basidiomycetes	Agaricomycetes	Agaricales	Schizophyllaceae	Schizophyllum
Sclci1	Previously curated genomic dataset (10.1038/s41467-021-27479-y)	Scleroderma citrinum Foug A	Ectomycorrhiza	Populus	roots	10.1038/ng.3223	http://genome.jgi.doe.gov/Sclci1	0,24	63	938	56,14	Basidiomycetes	Agaricomycetes	Boletales	Sclerodermataceae	Scleroderma
Sclsc1	Previously curated genomic dataset (10.1038/s41467-021-27479-y)	Sclerotinia sclerotiorum	Pathogen			10.1371/journal.pgen.1002230	https://genome.jgi.doe.gov/Sclsc1	1,55	9	37	38,33	Ascomycetes	Leotiomycetes	Helotiales	Sclerotiniaceae	Sclerotinia
Sebve1	Previously curated genomic dataset (10.1038/s41467-021-27479-y)	Sebacina vermifera MAFF 305830	Orchid mycorrhiza	Arabidopsis thaliana	roots	10.1038/ng.3223	https://genome.jgi.doe.gov/Sebve1	0,32	29	546	38,09	Basidiomycetes	Agaricomycetes	Sebacinales	Serendipitaceae	Serendipita
Sindi4	Newly added	Serendipita indica DSM 11827	Endophyte	Arabidopsis thaliana	roots	Unpublished	Obtained from Prof. Alga Zuccaro (University of Cologne)	2,70	4	17	24,53	Basidiomycetes	Agaricomycetes	Sebacinales	Serendipitaceae	Serendipita
Sodal1	Previously curated genomic dataset (10.1038/s41467-021-27479-y)	Sodiomyces alkalinus	Saprotroph		soil	10.1111/mec.14912	https://genome.jgi.doe.gov/Sodal1	3,52	4	29	43,45	Ascomycetes	Sordariomycetes	Glomerellales	Plectosphaerellaceae	Sodiomyces
Sorhu1	Previously curated genomic dataset (10.1038/s41467-021-27479-y)	Sordaria sp. MPI-SDFR-AT-0083	Endophyte	Arabidopsis thaliana	roots	10.1038/s41467-021-27479-y	https://genome.jgi.doe.gov/Sorhu1	3,21	4	24	39,45	Ascomycetes	Sordariomycetes	Sordariales	Sordariaceae	Sordaria
Spore1	Newly added	Sporisorium reilianum SRZ2	Pathogen	Zea mays		10.1126/science.1195330	https://mycocosm.jgi.doe.gov/Spore1	0,77	7	44	18,39	Basidiomycetes	Ustilaginomycetes	Ustilaginales	Ustilaginaceae	Sporisorium
Spogr1	Newly added	Sporisorium graminicola CBS10092	Pathogen	Phleum pratense	leaf	10.1128/mra.00479-19	https://fungi.ensembl.org/Sporisorium_graminicola_gca_005498985	0,97	7	22	19,57	Basidiomycetes	Ustilaginomycetes	Ustilaginales	Ustilaginaceae	Sporisorium
Stael1	Previously curated genomic dataset (10.1038/s41467-021-27479-y)	Stachybotrys elegans MPI-CAGE-CH-0235	Endophyte	Cardamine hirsuta	roots	10.1038/s41467-021-27479-y	https://genome.jgi.doe.gov/Stael1	2,15	7	73	43,47	Ascomycetes	Sordariomycetes	Hypocreales	Stachybotryaceae	Stachybotrys
Stano2	Previously curated genomic dataset (10.1038/s41467-021-27479-y)	Stagonospora nodorum SN15	Pathogen	Triticum aestivum		10.1105/tpc.107.052829	https://genome.jgi.doe.gov/Stano2	1,05	13	108	37,21	Ascomycetes	Dothideomycetes	Pleosporales	Massarinaceae	Stagonospora
Stely1	Previously curated genomic dataset (10.1038/s41467-021-27479-y)	Stemphylium lycopersici CIDEFI-216	Pathogen	Solanum lycopersicum	leaf	10.1128/genomeA.01069-15	https://genome.jgi.doe.gov/Stely1	0,50	21	414	35,17	Ascomycetes	Dothideomycetes	Pleosporales	Pleosporaceae	Stemphylium
Thite2	Previously curated genomic dataset (10.1038/s41467-021-27479-y)	Thielavia terrestris	Saprotroph			10.1038/nbt.1976	http://genome.jgi.doe.gov/Thite2	9,48	2	6	36,91	Ascomycetes	Sordariomycetes	Sordariales	Chaetomiaceae	Thielavia
Tilin1	Newly added	Tilletia indica DAOM 236416	Pathogen	Triticum		10.1186/s43008-019-0011-9	https://mycocosm.jgi.doe.gov/Tilin1	0,08	109	1665	30,32	Basidiomycetes	Ustilaginomycetes	Ustilaginales	Tilletiaceae	Tilletia
Trave1	Previously curated genomic dataset (10.1038/s41467-021-27479-y)	Trametes versicolor	Saprotroph		dead wood	10.1126/science.1221748	https://genome.jgi.doe.gov/Trave1	2,88	7	283	44,79	Basidiomycetes	Agaricomycetes	Boletales	Polyporaceae	Trametes
Triat2	Previously curated genomic dataset (10.1038/s41467-021-27479-y)	Trichoderma atroviride	Saprotroph		soil	10.1186/gb-2011-12-4-r40	https://genome.jgi.doe.gov/Triat2	2,01	6	29	36,14	Ascomycetes	Sordariomycetes	Hypocreales	Hypocreaceae	Trichoderma
Trire2	Previously curated genomic dataset (10.1038/s41467-021-27479-y)	Trichoderma reesei	Saprotroph			10.1038/nbt1403	http://genome.jgi.doe.gov/Trire2	1,22	9	87	33,45	Ascomycetes	Sordariomycetes	Hypocreales	Hypocreaceae	Trichoderma
TriviGv29_8_2	Previously curated genomic dataset (10.1038/s41467-021-27479-y)	Trichoderma virens Gv29-8	Saprotroph		soil	10.1186/gb-2011-12-4-r40	https://genome.jgi.doe.gov/TriviGv29_8_2	1,84	8	93	39,02	Ascomycetes	Sordariomycetes	Hypocreales	Hypocreaceae	Trichoderma
Truan1	Previously curated genomic dataset (10.1038/s41467-021-27479-y)	Truncatella angustata MPI-SDFR-AT-0073	Endophyte	Arabidopsis thaliana	roots	10.1038/s41467-021-27479-y	https://genome.jgi.doe.gov/Truan1	3,95	4	17	47,10	Ascomycetes	Sordariomycetes	Xylariales	Sporocadaceae	Truncatella
Tubae1	Previously curated genomic dataset (10.1038/s41467-021-27479-y)	Tuber aestivum var. uncinatum	Ectomycorrhiza	Quercus/Populus	roots	10.1038/s41559-018-0710-4	https://genome.jgi.doe.gov/Tubae1	0,44	102	3244	144,72	Ascomycetes	Pezizomycetes	Pezizales	Tuberaceae	Tuber
Tubma1	Previously curated genomic dataset (10.1038/s41467-021-27479-y)	Tuber magnatum	Ectomycorrhiza	Quercus/Populus	roots	10.1038/s41559-018-0710-4	https://genome.jgi.doe.gov/Tubma1	1,81	36	1283	192,78	Ascomycetes	Pezizomycetes	Pezizales	Tuberaceae	Tuber
Tulca1	Previously curated genomic dataset (10.1038/s41467-021-27479-y)	Tulasnella calospora AL13/4D	Orchid mycorrhiza	Orchidaceae	roots	10.1038/ng.3223	https://genome.jgi.doe.gov/Tulca1	0,16	113	1335	62,39	Basidiomycetes	Agaricomycetes	Cantharellales	Tulasnellaceae	Tulasnella
Ustma2_2	Newly added	Ustilago maydis 521	Pathogen	Zea mays		10.1038/nature05248	https://mycocosm.jgi.doe.gov/Ustma2_2	0,88	7	27	19,66	Basidiomycetes	Ustilaginomycetes	Ustilaginales	Ustilaginaceae	Ustilago
Usthor1	Newly added	Ustilago hordei Uh4857_4	Pathogen	Hordeum vulgare		10.1105/tpc.112.097261	https://mycocosm.jgi.doe.gov/Usthor1	0,31	30	713	21,15	Basidiomycetes	Ustilaginomycetes	Ustilaginales	Ustilaginaceae	Ustilago
Ustbr1	Newly added	Ustilago bromivora UB2112	Pathogen	Brachypodium		10.7554/eLife.20522	https://mycocosm.jgi.doe.gov/Ustbr1	0,88	7	23	20,45	Basidiomycetes	Ustilaginomycetes	Ustilaginales	Ustilaginaceae	Ustilago
U_tricho_v1	Newly added	Ustilago trichophora NBRC100155	Pathogen	Echinochloa crus-galli			https://fungi.ensembl.org/Ustilago_trichophora_gca_900323505	0,93	12	50	39,00	Basidiomycetes	Ustilaginomycetes	Ustilaginales	Ustilaginaceae	Ustilago
Verdah1	Previously curated genomic dataset (10.1038/s41467-021-27479-y)	Verticillium dahliae MPI-CAGE-AT-0001	Endophyte	Arabidopsis thaliana	roots	10.1038/s41467-021-27479-y	https://genome.jgi.doe.gov/Verdah1	1,58	10	186	40,17	Ascomycetes	Sordariomycetes	Glomerellales	Plectosphaerellaceae	Verticillium
Veral1	Previously curated genomic dataset (10.1038/s41467-021-27479-y)	Verticillium alfalfae VaMs.102	Pathogen	Medicago sativa	leaf	10.1371/journal.ppat.1002137	https://genome.jgi.doe.gov/Veral1	2,32	6	26	32,83	Ascomycetes	Sordariomycetes	Glomerellales	Plectosphaerellaceae	Verticillium
Verda1	Previously curated genomic dataset (10.1038/s41467-021-27479-y)	Verticillium dahliae VdLs.17	Pathogen	Lactuca sativa	leaf	10.1371/journal.ppat.1002137	https://genome.jgi.doe.gov/Verda1	1,27	9	52	33,83	Ascomycetes	Sordariomycetes	Glomerellales	Plectosphaerellaceae	Verticillium
VerdaJR2	Newly added	Verticillium dahliae JR2	Pathogen	Solanum lycopersicum	roots	10.1073/pnas.1119623109	https://fungi.ensembl.org/Verticillium_dahliaejr2/Info/Index	4,17	4	8	36,15	Ascomycetes	Sordariomycetes	Glomerellales	Plectosphaerellaceae	Verticillium
Zymtr1	Newly added	Zymoseptoria tritici IP0323	Pathogen	Triticum		10.1101/2023.04.26.537486	https://mycocosm.jgi.doe.gov/Zymtr1	2,67	6	21	39,69	Ascomycetes	Dothideomycetes	Mycosphaerellales	Mycosphaerellaceae	Zymoseptoria
Zpa63	Newly added	Zymoseptoria passerinii Zpa63	Pathogen	Hordeum vulgare		10.1186/s12864-020-06871-w	https://doi.org/10.5281/zenodo.3820378	0,74	18	103	41,40	Ascomycetes	Dothideomycetes	Mycosphaerellales	Mycosphaerellaceae	Zymoseptoria
Mycgr3	Newly added	Mycosphaerella graminicola	Pathogen	Triticum		10.1371/journal.pgen.1002070	https://mycocosm.jgi.doe.gov/Mycgr3	2,67	6	21	39,69	Ascomycetes	Dothideomycetes	Mycosphaerellales	Mycosphaerellaceae	Zymoseptoria
Olipa1	Previously curated genomic dataset (10.1038/s41467-021-27479-y)	Auriculariales sp. MPI-PUGE-AT-0066	Endophyte	Arabidopsis thaliana	roots	10.1038/s41467-021-27479-y	https://genome.jgi.doe.gov/Olipa1	0,22	45	919	47,73	Basidiomycetes	Agaricomycetes	Auriculariales
Phimu1	Previously curated genomic dataset (10.1038/s41467-021-27479-y)	Leotiomycetes sp. MPI-SDFR-AT-0126	Endophyte	Arabidopsis thaliana	roots	10.1038/s41467-021-27479-y	https://genome.jgi.doe.gov/Phimu1	2,83	8	43	54,04	Ascomycetes	Leotiomycetes	incertae sedis
Helo229	Previously curated genomic dataset (10.1038/s41467-021-27479-y)	Helotiales F229	Endophyte	Arabis alpina	roots	10.1073/pnas.1710455114	https://www.ncbi.nlm.nih.gov/bioproject/PRJNA378526	5,97	7	39	85,09	Ascomycetes	Leotiomycetes	Helotiales
Clafu1	Used only in LysM effector analysis	Cladosporium fulvum	Pathogen	Solanum lycopersicum	Leaf	10.1371/journal.pgen.1003088 ; 10.1371/journal.ppat.1003037	https://mycocosm.jgi.doe.gov/Clafu1	0,06	250	4865	61,11	Ascomycetes	Dothideomycetes	Mycosphaerellales	Mycosphaerellaceae	Cladosporium
