## Supplementary material for "Plant-associated fungi co-opt ancient antimicrobials for host manipulation": Table S10

Protein ID (Blast query name)	PHIBase protein name (Blast subject name)	Phenotype upon gene deletion/mutation	PHIBase accession	DOI	Blast percentage of identity	Blast alignment length	Blast number of mismatches	Blast number of gap openings	Blast start of alignment in query	Blast end of alignment in query	Blast start of alignment in subject	Blast end of alignment in subject	Blast expect value	Blast bitscore	ESMFold pLDDT	Probability of antimicrobial activity	Prediction	Query sequence
VDAG_JR2_Chr1g02480	Vd4LysM	Plant avirulence determinant	PHI:6831	10.1111/mpp.12520	100.0	351	0	0	1	351	25	375	0.0	723.0	76.6103710715638	0.999620078086172	Antimicrobial	APRPQAREDVPMRLLQDAKPAFPYDPNTIAKCSWWWDNEGQIPCANMPAEWGITMQDFLRWNPSITSSCGNFLNGRSYCVEASGEEPPVPGTPTTTTAPATTTKPSNGITTPQPIQDGMVGNCNKFHYISEGDRCQDILSYQKITLADFFKWNPAVKSDCSGLWSKTNACVGVVGQAPAVTTTTTKPATPTTPSNGITTPQPIQAGMVGNCNKFHYISEGDRCQDILSYQKITQADFFKWNPAVKSDCSGLWSKTHACVGVIGGQAPPPTPTTTKPTTTKPPGNGVTTPTPTQPGMVTNCNKFHFVSPGNTCQQIVSYQKITMANFVKWNSGAGSGCNNLWGNTHACVGVF
VDAG_JR2_Chr1g18430	VdMsb	Reduced virulence	PHI:3208	10.1016/j.gene.2014.08.035	99.226	904	0	1	1	897	21	924	0.0	1710.0	48.6347530186608	0.0	Non-antimicrobial	ETDKPRIYFPRHVKRQFTNSTFSQPGTFPPAPETPPLTSRTDTPTFITSLRQSLTNDLIDPAESSPSSSESLSEPSGTSQRTTVVISSTIRVPPTTVPEVLDSIQVSSEELSASESIAPQPSPSSSDLETSTSQTTTEPDGTTAAGTTTTEAVTTTTAVETTTAVTETTTAATETTTAATETTTAATETTTAATETTTAATESTTAATETTTAATETTTAATETTTAATETTTQETSTEAPTTTAITTASSEPVTTTEASTTAVTSSEQSSVVESVSYGWESGTGLLPTIIVLPTSSSTTAEAEPTSSTATTEAQTSAQPTVSEIVTTSSGIVIAPTGLVTTSSSEPATSAEEHVIPTVTDAVASPTDSTAQTTPATTTPSESQSNPIQSVISAVTSIL…
VDAG_JR2_Chr1g27200	PevD1	Reduced virulence, unaffected pathogenicity	PHI:8520	10.1093/jxb/ery351	100.0	137	0	0	1	137	19	155	4.14e-101	284.0	79.23082677165354	0.5109719921741799	Antimicrobial	APASPGSTGAPPDPNMYENIDIADFNVRKGEDGTIKYVNFKLSGDDADGLLCEAQNPGLPSNVITCGESKYRFALSSGKQYEFALSLYHELGLAVGFYGTGEIFTHCRAGGLGDFICQQQNPTTIVIDSLPDAPAEA
VDAG_JR2_Chr1g28120	VdOCH1	Reduced virulence	PHI:9793	10.1016/j.funbio.2019.05.007	100.0	341	0	0	1	341	31	371	0.0	710.0	85.09289599411981	0.008248461669521	Non-antimicrobial	KSPAAPNTQKANDANDAKQPATPSSSPHRNTDPNARVSAQKPMMDMSKLPLYEKLAYQYPYDVETKFPAYVWQTWKTTPQDSKFEFREQEASWSEQHPGFIHEVITDSVAVNLLRLLYASVPEVLEAYNALPLPVLKADFFRYLILLARGGIYSDIDTYAIRSALDWVPDRIPTTSIGLVIGIEADPDRPDWHDWYSRRIQFCQWTIQAKPGHPVLRDIVARITKETLRRVKAGQLSKVMDDNVVEFTGPAVWTDTVFDYLNDARYFDMAHSKGPIDWRNFTGMEQSKKVGDVVVLPITSFSPGVQQMGAKDDDDPMAFVKHEFEGTWKPEALRHIGENND
VDAG_JR2_Chr3g13470	Xyn2	Unaffected pathogenicity	PHI:11925	10.1093/plphys/kiab274	99.487	195	1	0	1	195	27	221	2.63e-142	394.0	87.80657142857144	0.9900854128255137	Antimicrobial	QNVTPNAQGTHNGYFYSWWSDGQSPVTYTNSAGGSYSVEWSSGGNLVGGKGWNPGSAKEIRYSASWQPTNNSNSYLTIYGWTRSPLVEYYIVESHGEYNPGSSAEPRGEIEAHGSIYKLYESTRVQQPSIDGTQTFQQYWAIRQTHRTSGTVTTGTFFNAWAAAGMPIGQHNYMIVATEAYNSAGRASVVVETPP
VDAG_JR2_Chr4g04190	VdSCP7	Plant avirulence determinant	PHI:7129	10.1111/nph.14537	98.404	188	3	0	1	188	21	208	6.41e-134	373.0	60.84654223968565	1.6753282381291545e-08	Non-antimicrobial	TSMDAPMMEMANSRPMDMDMGSSTPAMRNTMNMKDASSSMGMAKRERVEMGNMAPTMKKTKGMKMGSMAPAMKTGMATRSTMDMDMANRNSATKGMEKNKDVDAIVAAMLMEMAHRRPVAGMVRRQSEEAFQGVVEECKTKLASGEVTSLDNCVLDTLGINRRQVTGDQDQLAQITQECTEKTPNDQAAIYICLLQAAQSLIITE
VDAG_JR2_Chr4g05910	Vd6LysM	Plant avirulence determinant	PHI:6833	10.1111/mpp.12520	100.0	494	0	0	1	494	20	513	0.0	1003.0	78.14775810405885	0.9999950005994136	Antimicrobial	RRGPEPKYPPAAGTSSYCSYWVDYEGDKSCSRVLEDNVVVLKDFARWNPTVGADCSGIKAGNSYCVEAFGEPEPIEVTTTTRAATTTTQPTATTTTFANGIATPQPTQSGMVTNCNKFHWIAEGVSCSQVISFQKITLADFVKWNPSVKSDCSGMWAGVNVCVGVVGSSTDTAKPTTTAPSNGVVTPQPTQPSMVTNCNKFHWIAKGVTCQQVISYQKISLADFVKWNPSVLSDCSGMWAEVQVCVGVIGSTPTTLATTTTTAGNGVSTPLPTQPGMVTNCAKFHWVAKGVTCNQIYSFQKITLEQFVSYNPTVKSDCSGMQAEVQVCVGLIAGTTPTTTRPPTTTAPGNGVSTPQPTQPGMVTNCAKFHWVAKGVTCNQIYSFQKITLEQFVSFNPTV…
VDAG_JR2_Chr4g08670	VdNeo1	Reduced virulence	PHI:123511	10.3389/fpls.2022.944364	98.795	415	4	1	1	415	24	437	0.0	842.0	69.54153630501823	0.222152520850975	Non-antimicrobial	HGHGAHQRAHAVRRLNHSHNHNLAENQILGRSSIVRRNSQGKALCSLPSHPDLVKVPGAKNSGFAMSPDQECVEGSYCPIACKSGKVMAQWEPGSSFTYPSSMNGGLYCGSNGEPEKPFEDSPYCVDGAGTITAVNECGKPLSFCQTILPGNEAMLSPTVVDKSATLAVPDPSYWCSTSAHFYVNPPGVQEEGCIWGDESKNIGNWATYVAGANQDAKGQTFVTLGYNPKWEETNMKNTMPSYAVKIECPDGGCNGTPCSIDPSQSGSGEVTSNNAGTGAGGSQFCVVTVPKGSKANIVVYPIGGSGGDSDDDDEDDEKDDDKDDEDDKDDEDDKDDDKEEEKKKEPETTPVPTPTPTPTPTPTPTPTPTPTPEPTTEELTTSSLIKETSSEREIETSS…
VDAG_JR2_Chr5g00880	Vd424y	Plant avirulence determinant	PHI:11606	10.1111/mpp.13100	100.0	188	0	0	1	188	36	223	2.8e-136	378.0	91.24178245614036	0.9959214793595584	Antimicrobial	TPSSTGTSGGFYYSFWTDTPNSVTYTNGDAGKFSVSWKNNNGNHVGGKGWRTGSARTIKYSGSYKPNGNSYLAIYGWTRSPLIEYYIVESFGTYNPSTGATSKGQFTVDGSVYDLYTSTRTNAPSIEGTRTFTQFWSVRRTKRTSGSVNTGAHFAAWKKAGMNLGSHDYQILAVEGYKSSGSATMTVS
VDAG_JR2_Chr5g00890	Xyn5	Unaffected pathogenicity	PHI:11928	10.1093/plphys/kiab274	99.038	208	2	0	1	208	17	224	2.3200000000000002e-156	430.0	82.01269881026926	0.9783765185700798	Antimicrobial	FPTLDTDQTAALHKPQATPNSQGTHGGFFYYWWSDGQSPAAYTNLDGGSYCLRWESGGNLIGGKGWSPGTDNRTIQISGTFQGVENSYLAVYGWLETPKVEYYIVEYHGVFNPAYDAQILGTVICDGSVYDISRSTRVSSGGTKILPRYWSVRRNKRTGGTVQTGCHFDAWRSTGLSAADHGFQIVATEGYFSSGFAEMTVADTSAEE
VDAG_JR2_Chr5g02170	Ave1	Plant avirulence determinant	PHI:2331/PHI:7988	10.1073/pnas.1119623109	100.0	116	0	0	1	116	19	134	1.32e-86	246.0	73.46707482993197	0.9545843114746632	Antimicrobial	DLGTASYYNPPYLPTACGGSNPSQFPSGNLFVAVSDGLWDNGAACGRRYRIKCLSGARGSCKDGMIDVRVVDRAKTTVTKAAHKATMILSQDSYDAIVNQWKGTRHKAVNIEFRQI
VDAG_JR2_Chr6g04040	Xyn1	Unaffected pathogenicity	PHI:11924	10.1093/plphys/kiab274	100.0	200	0	0	1	200	20	219	1.83e-146	406.0	84.87131046119235	0.8839966684653575	Antimicrobial	RPFDSFDGPDVNITDADELLVRRQVTANSEGTHNGYFYSWWSDGGGQVTYTMGAGSRYSVTWKDTGNFVGGKGWNPGTGRTINYGGSFSPQGNGYLAVYGWTRNPLIEYYVVESYGTYNPGSGGQLKGTVTTDGGTYNVYVSTRTNQPSIDGTRTFQQYWSVRTSKRVGGAVTMQNHFNAWAQFGMNLGAHYYQIVATEGYQSSGSSDIYVQTQCKSLCDRGRVTWRDVVC
VDAG_JR2_Chr6g09650	Vd5LysM	Plant avirulence determinant	PHI:6832	10.1111/mpp.12520	100.0	690	0	0	3	692	1	690	0.0	1411.0	71.73834628837933	0.9999993185030236	Antimicrobial	LTMIYNESLPDNLPSLCSKALLADVPCDRLVRDLRPDFFYRPASLERMCTSGCAAALSSWTSSVRSACGKNVSVPTDFDLLASPVVIPATLEHTFEFTCLRENNKFCGPVAALAAVFTDPGVSPFNYLSEAPEGTTDPGRCDSCIAARLRMRAGSPYFDGPIVASESLYQRLTSSCGITGKPVTTTTIDYSISEPEPTEDSCDGTQYTIQNTDDCYSISKAQGVATAWLLADNGLAAYCADFPTSGSLCIANKCDTVTVGVNQTCIAIANSAGITVTQLKAWNQVINPVCSNIGMMNGTTLCISPPGPRLPLPGTTDIPPLVPTTAAPVPTDAAAGSNKPCSRWYNVEAGDYCNLVILKFAISLDDFLFLNPGINANCTNLYAKESYCVHPVGDINTYA…
VDAG_JR2_Chr7g00860	CP1	Unaffected pathogenicity	PHI:10804	10.3389/fmicb.2020.01876	100.0	120	0	0	1	120	19	138	2.2e-87	248.0	91.45966704936852	0.9902940413634196	Antimicrobial	ASVSYDKGYDDGSRSLTAVSCSDGANGLITRYGWQTQKQVKKFPYIGGAPAVAGWNSPNCGTCWELSYNGRTINVLAIDHSANGFNIALDAMNALTGGQAVKLGRVDASSKQVNKSKCGL
VDAG_JR2_Chr8g01000	VdSCP41	Unaffected pathogenicity	PHI:123010	10.1186/s12915-022-01254-x	100.0	319	0	0	1	319	18	336	0.0	645.0	65.13335190741535	0.0870862007329001	Non-antimicrobial	EELTPNDVPLACANMCGPIVELSYKCDVDGTDELRKLKRRKLFSPQQQQQQQQQQQQSAPKAKRQADPEPQAPAPVPSSTNNQQAADVIFIPGSIGKFKTIPTPLPPADTGVPSMAVTPAAPAPTLPVLDLRPTTTPTNLNPNLPILATPILPSVPASTPLATASSTQVPLPVGNEADAGDGVDAGPAPSNSLNGNVGDMVDDAGNLWPGQKGRQAASDLETACICSNTSFNVRRVAGLCGDCLEQVSGDQGPMRAILASCNFTTERYEPEKESLVANVRVEATKPSFTQTAAASYSWRVSGPTWAVVVGAGMLLGMGW
VDAG_JR2_Chr8g10280	ExoPG	Unaffected pathogenicity	PHI:11716	10.3390/pathogens10060642	95.633	458	3	1	1	458	21	461	0.0	899.0	67.3786768018018	0.9767829208725096	Antimicrobial	TELPAGVPRSLEEFREKHPYRARSTKGDCRKVTRIRSSEHDTDDISDDFLEGIRQANNGGLLHLPKDELFVIGKPLDLAFLNDIHVRLDGKILFTDDVPQWQATAFKHPFQTNLMYWKWGGKNFKIYGDGVIDGNGERWWREFGELDLPADNNYTYARPIPSFMLETPPMCRLRGSDSKTGRSGTSSSNAVFPSSDTPEGISYRDVACTARPRDQTVRPANTGFFNSLNVRDVSIERVWVDVGDDCFSPKSNGTNIHVNHMYCNGTHGQSLGSLGEHRGVMSFVEDVVIENVWMLNGGHGSRIKVWAGPTAGHGYVNNVTFRNFWNANNEWVAFLDSCYWNINAETCEAYPAGMSITNVLFENFTGSTRGNRGRAVAKLTCSASPDAVCDNIRFRNFAV…
