## Supplementary material for "Plant-associated fungi co-opt ancient antimicrobials for host manipulation": Table S11

PHI-Base Accession	LysM effector	pLDDT	Prediction	Probability of antimicrobial activity	Best blastp hit in 150-genome dataset	Percentage of identity	Protein family of best hit	Number of genomes with orthologs in 150-genome dataset
A0A384J6C4-PHI11358-Crh1_(bcin01g06010)-40559-Botrytis_cinerea	False	73.88047743379336	Non-antimicrobial	0.2832963992303859	jgi|Botci1|408|BC1T_00409	100.0	OG0000023	146.0
L8WVP3-PHI9711-Aglip1-456999-Rhizoctonia_solani	False	89.92282242063492	Antimicrobial	0.8705994761830045	jgi|Thacu1|438845|CE438844_258	88.768	OG0000034	142.0
G4NH41-PHI12224-Moptep1_(mgg_03946)-318829-Magnaporthe_oryzae	False	81.91933082706767	Non-antimicrobial	0.0906230584512212	MGG_03946T0	100.0	OG0000012	137.0
G4MVX4-PHI3216-Mocdip4-318829-Magnaporthe_oryzae	False	82.16709802028005	Antimicrobial	0.985915611513402	MGG_08409T0	100.0	OG0000001	133.0
R0K2C5-PHI123376-Sre1_(settudraft_163271)-93612-Exserohilum_turcicum	False	89.88176544766709	Antimicrobial	0.9758939095833152	AB04295.1	79.048	OG0000128	123.0
G4MKI0-PHI2118_PHI5540-Mgsm1_Msp1-318829-Magnaporthe_oryzae_increased_virulence_(hypervirulence)	False	92.10684642438451	Antimicrobial	0.938820451415992	MGG_05344T0	100.0	OG0000131	121.0
A0A0D1E3H5-PHI123593-Erc1_(umag_01829)-5270-Ustilago_maydis	False	80.21746554364472	Antimicrobial	0.9949579980650524	jgi|Ustma2_2|8719|mRNA_UMAG_01829	100.0	OG0000170	119.0
G2X4G0-PHI11606-Vd424y-27337-Verticillium_dahliae	False	91.2417894736842	Antimicrobial	0.9959998315730776	VDAG_JR2_Chr5g00880a-00001	100.0	OG0000033	118.0
E3QKL1-PHI12176-Cgfl_(glrg_06543)-31870-Colletotrichum_graminicola	False	78.5033503945404	Antimicrobial	0.7920486548276542	jgi|Colto1|8406|CT0861_04944T0	92.869	OG0000133	115.0
C1KJI7-PHI2150-Avr-pita1-318829-Magnaporthe_oryzae	False	80.23494335122243	Antimicrobial	0.8298402059796284	MGG_15370T0	99.517	OG0000088	106.0
Q9C478-PHI201_PHI5537_PHI5568-Avr-pita_(avr2-yamo)_Avr-pita-318829-Magnaporthe_oryzae	False	80.6842967032967	Non-antimicrobial	0.2603860859121479	MGG_15370T0	97.101	OG0000088	106.0
X0KJP1-PHI11715-Focm35_1_(foig_01919)-5507-Fusarium_oxysporum	False	84.70276283618583	Antimicrobial	0.8566772713238507	jgi|Fusox2|16713|FOXG_02952T0	99.695	OG0000088	106.0
C1KJH9-PHI2850-Avr-pita1-318829-Magnaporthe_oryzae	False	81.44315288518739	Antimicrobial	0.7080918722365517	MGG_15370T0	98.551	OG0000088	106.0
C1KJH7-PHI2829-Avr-pita1ja-318829-Magnaporthe_oryzae	False	81.43673214285714	Antimicrobial	0.7011931988690828	MGG_15370T0	98.551	OG0000088	106.0
C1KJG7-PHI2830-Avr-pita1jb-318829-Magnaporthe_oryzae	False	79.86899762752076	Antimicrobial	0.7199022538543361	MGG_15370T0	99.034	OG0000088	106.0
A7F1J8-PHI11761-Ss1g_11468_(sserp1)-5180-Sclerotinia_sclerotiorum	False	74.56710216718265	Antimicrobial	0.8116585178896311	jgi|Sclsc1|5012|SS1G_11468T0	100.0	OG0000038	105.0
X0JFE5-PHI123578-Focupin1_(exl99917.1)-5507-Fusarium_oxysporum	False	79.45654676258994	Non-antimicrobial	0.0586584270581913	jgi|Fusox2|3306|FOXG_08602T0	100.0	OG0000115	94.0
A0A059UDR8-PHI2897_PHI9472-Bec1019-34373_29850-Blumeria_graminis_Gaeumannomyces_graminis-reduced_virulence_effector_(plant_avirulence_determinant)	False	73.74399288572698	Antimicrobial	0.9741211241586257	jgi|BlugrR1_1|72561|BGHR1_10171-mRNA-1_BLGH_04871	100.0	OG0000432	85.0
A0A1B5KZM5-PHI10357_PHI10826-Uvhrip1_(uvi_02019870)-1159556-Ustilaginoidea_virens	False	90.96828712871287	Antimicrobial	0.7040702571540779	jgi|Aspnov1|388260|estExt_Genewise1Plus.C_4_t10012	78.947	OG0000127	78.0
G4N8Y3-PHI3213-Mocdip1-318829-Magnaporthe_oryzae	False	87.19518032786885	Antimicrobial	0.9891866737380416	MGG_03356T0	100.0	OG0000458	75.0
G4N906-PHI2404-Slp_1-318829-Magnaporthe_oryzae	False	74.21756592292088	Non-antimicrobial	0.1924031439270167	MGG_10097T0	100.0	OG0000494	44.0
Q5TIP4-PHI2347-Pgip2-40559-Botrytis_cinerea	False	90.0965607793308	Antimicrobial	0.9844288377429286	jgi|Colhig2|12590|CH63R_11382T0	29.592	OG0001074	15.0
Q5TIP4-PHI2347-Pgip2-40559-Botrytis_cinerea	False	90.0965607793308	Antimicrobial	0.9844288377429286	jgi|Colhig2|12590|CH63R_11382T0	25.126	OG0001074	15.0
Q5TIP4-PHI2347-Pgip2-40559-Botrytis_cinerea	False	90.0965607793308	Antimicrobial	0.9844288377429286	jgi|Colhig2|12590|CH63R_11382T0	30.189	OG0001074	15.0
Q00363-PHI18_PHI5476_PHI5487_PHI5546_PHI5556_PHI5561_PHI5567_PHI5584-Avr4_Cfavr4-5499-Fulvia_fulva	False	70.98768181818183	Antimicrobial	0.7860998475080365	jgi|Mycfi2|87167|Mycfi1.estExt_fgenesh1_pg.C_60009	54.545	OG0001930	6.0
D5KLB3-PHI5475-Cbavr4-122368-Cercospora_beticola	False	71.96098379629629	Non-antimicrobial	0.0367494137253517	jgi|Mycfi2|87167|Mycfi1.estExt_fgenesh1_pg.C_60009	53.521	OG0001930	6.0
D5KLB5-PHI5474-Caavr4-132184-Cercospora_apii	False	73.34543023255814	Non-antimicrobial	0.049755595922009	jgi|Mycfi2|87167|Mycfi1.estExt_fgenesh1_pg.C_60009	52.113	OG0001930	6.0
A0A8H7MAE0-PHI11325-Avr4-2-685502-Pseudocercospora_fuligena	False	74.61437400950871	Non-antimicrobial	0.4490576300270762	jgi|Mycfi2|87167|Mycfi1.estExt_fgenesh1_pg.C_60009	47.887	OG0001930	6.0
A0A1P8YXK1-PHI123316-Ecp20-2-5499-Fulvia_fulva	False	81.13860995850622	Antimicrobial	0.9515038624931385	jgi|Mycfi2|209811|estExt_fgenesh1_kg.C_10387	45.833	OG0003172	5.0
Q00365-PHI71_PHI5486_PHI5544_PHI5559-Ecp2-5499-Fulvia_fulva-reduced_virulence_effector_(plant_avirulence_determinant)_unaffected_pathogenicity	False	74.77578551269991	Antimicrobial	0.9864104090314714	jgi|Mycfi2|52972|Mycfi1.estExt_Genewise1.C_160597	62.143	OG0003779	4.0
N1JJH4-PHI6351_PHI6356-Csep0081-34373-Blumeria_graminis	False	82.51952380952382	Non-antimicrobial	0.106201310191473	jgi|Blugr2|6766|BLGH_03696-mRNA-1	100.0	OG0001260	2.0
H9DUR1-PHI2331_PHI7988-Ave1_Vdave1-27337-Verticillium_dahliae	False	73.46708616780046	Antimicrobial	0.9553061047576892	VDAG_JR2_Chr5g02170a-00002	100.0	OG0004421	2.0
A0A061HK55-PHI10570-Bgt_bcg-7-34373-Blumeria_graminis	False	79.7498346303502	Non-antimicrobial	0.2638063827065971	jgi|Blugr2|3123|BLGH_05436-mRNA-1	47.407	OG0005541	2.0
N1JJ94-PHI2903_PHI8918-Bec1054_Dh14-34373_230439-Blumeria_graminis_Peronospora_tabacina-reduced_virulence_effector_(plant_avirulence_determinant)	False	81.07526525198939	Antimicrobial	0.7566380001089398	jgi|Blugr2|4805|BLGH_06959-mRNA-1	100.0	OG0001611	2.0
A0A023UJQ9-PHI5538_PHI5557-Avr5(cfce1)_Avr5-5499-Fulvia_fulva	False	30.82224919093852	Non-antimicrobial	0.106849478675347				0.0
A0A061HMY2-PHI10569-Bgt_bcg-6-34373-Blumeria_graminis	False	66.15588693957115	Antimicrobial	0.6594430098825999				0.0
A0A063CBJ7-PHI9196-Scre2_(uv_1261)-1159556-Ustilaginoidea_virens	False	48.31789793438638	Non-antimicrobial	0.4847230990309985				0.0
A0A0A0S3X0-PHI5401-Avrlm2-5022-Leptosphaeria_maculans	False	26.2814672036824	Antimicrobial	0.996045284979189				0.0
A0A0A2ILW0-PHI7664-Lysm1-27334-Penicillium_expansum	True	73.97560857538036	Antimicrobial	0.7588072368383695				0.0
A0A0A2JB06-PHI7667-Lysm4-27334-Penicillium_expansum	True	59.88182724252492	Antimicrobial	0.9997833784021386				0.0
A0A0A2JVC2-PHI7665-Lysm2-27334-Penicillium_expansum	True	78.44109649122808	Antimicrobial	0.988339708583816				0.0
A0A0A2JY92-PHI7666-Lysm3-27334-Penicillium_expansum	True	53.450503401360535	Non-antimicrobial	0.1496225530900143				0.0
A0A0A7DLN4-PHI4720-Iug6-318829-Magnaporthe_oryzae	False	61.34089588377724	Non-antimicrobial	0.0897635646981502				0.0
A0A0A7DM22-PHI4721-Iug9-318829-Magnaporthe_oryzae	False	42.286994680851066	Non-antimicrobial	0.1720998267416631				0.0
A0A0C4DI32-PHI123491-Avr2(six3)-5507-Fusarium_oxysporum	False	51.4099406779661	Non-antimicrobial	0.1968672850879235				0.0
A0A0D1C6B8-PHI123385-Umag_02533-5270-Ustilago_maydis	False	37.66444620253164	Antimicrobial	0.9873291279404872				0.0
A0A0D1C6C3-PHI123390-Umag_02538-5270-Ustilago_maydis	False	37.27920035149385	Antimicrobial	0.9872768060134856				0.0
A0A0D1CRF7-PHI123386-Umag_11415-5270-Ustilago_maydis	False	40.876333615580016	Antimicrobial	0.4957804892160621				0.0
A0A0D1CRG2-PHI123391-Umag_11417-5270-Ustilago_maydis	False	37.006365723029845	Antimicrobial	0.8406347646304174				0.0
A0A0D1D169-PHI11598-Vp1-5270-Ustilago_maydis	False	32.88933524825605	Antimicrobial	0.9994561386392418				0.0
A0A0D1DWQ2-PHI8816-Cmu1-5270-Ustilago_maydis	False	34.212502396931924	Non-antimicrobial	0.3514958414099854				0.0
A0A0D1DX64-PHI11475-Umag_12226_(sta1)-5270-Ustilago_maydis	False	35.49280562884785	Non-antimicrobial	0.3846625558656336				0.0
A0A0D1DYP1-PHI123387-Umag_02535-5270-Ustilago_maydis	False	34.536298377028714	Antimicrobial	0.8275649921036191				0.0
A0A0D1DYP7-PHI123392-Umag_02540-5270-Ustilago_maydis	False	43.29977764051883	Non-antimicrobial	0.0061306045707155				0.0
A0A0D1DZX5-PHI123389-Umag_02537-5270-Ustilago_maydis	False	36.48755407653911	Antimicrobial	0.7120106424634011				0.0
A0A0D1E3X3-PHI123388-Umag_11416-5270-Ustilago_maydis	False	37.2371541218638	Antimicrobial	0.8389293317262662				0.0
A0A0D1E5A8-PHI6346-Apb73-5270-Ustilago_maydis	False	31.447180151823737	Antimicrobial	0.9999999999997448				0.0
A0A0K6FTM3-PHI11443-Rsrpla-456999_122368-Rhizoctonia_solani_Cercospora_beticola	False	68.16762343647136	Antimicrobial	0.8777703402090021				0.0
A0A0L0VA94-PHI12076-Pst_4-27350-Puccinia_striiformis	False	64.06105150214593	Antimicrobial	0.989940587299304				0.0
A0A0L0VHJ5-PHI12077-Pst_5-27350-Puccinia_striiformis	False	73.17896767466111	Antimicrobial	0.989699190095704				0.0
A0A0L0VYD3-PHI6167-Pst02549-27350-Puccinia_striiformis	False	71.41875702247191	Non-antimicrobial	0.0307389243705902				0.0
A0A0M4AMY8-PHI11796_PHI123296-Vmep1-105487-Valsa_mali	False	60.656231884057966	Non-antimicrobial	0.0110893052144623				0.0
A0A169T708-PHI6307-Avr1-5507-Fusarium_oxysporum	False	37.04344594594595	Antimicrobial	0.995048635946052				0.0
A0A1B0RFQ0-PHI6402-Avr4-685502-Pseudocercospora_fuligena	False	67.65253416149068	Antimicrobial	0.8400189811722781				0.0
A0A1P8YXI8-PHI123418-Ecp11-1-5499-Fulvia_fulva	False	29.07234080717489	Antimicrobial	0.97652963703621				0.0
A0A2H1GTW7-PHI11366-Mgx1lysm-1047171-Zymoseptoria_tritici	True	70.12199400299849	Antimicrobial	0.8110139087487029				0.0
A0A2P0ZEB6-PHI10568-Svrpm3a1f_1-34373-Blumeria_graminis	False	30.001491819056785	Non-antimicrobial	0.1302039357617183				0.0
A0A507D1H9-PHI9943-Avrsen1_(semb42_g04087)-286115-Synchytrium_endobioticum	False	41.69741466957153	Non-antimicrobial	0.0025533630521236				0.0
A0A5B0MRS6-PHI123544-Avrsr50-5297-Puccinia_graminis	False	32.41340832395951	Antimicrobial	0.9886435486603156				0.0
A0A6M4FAR2-PHI123871-Ec92_(mn604401)-690256-Colletotrichum_fructicola	False	43.30435582822086	Non-antimicrobial	0.0386986306042694				0.0
A0A7G5WGW9-PHI123490-Six5-5507-Fusarium_oxysporum	False	32.89283767038413	Non-antimicrobial	0.113616713985461				0.0
A0N0D1-PHI2216-Pemg1-318829-Magnaporthe_oryzae	False	57.162574341546296	Antimicrobial	0.950658842179772				0.0
A4F4L2-PHI1131_PHI5402_PHI11708-Avrlm6-5022-Leptosphaeria_maculans_unaffected_pathogenicity_loss_of_pathogenicity	False	30.742946912242683	Non-antimicrobial	0.3296970441161612				0.0
A9JX75-PHI3124-Sntox1-13684-Parastagonospora_nodorum	False	33.28265804597701	Antimicrobial	0.8144466076972429				0.0
B3VBK9-PHI5495_PHI5543_PHI5576-Ecp6-5499_5507-Fulvia_fulva_Fusarium_oxysporum	True	79.77949350649351	Antimicrobial	0.9812563833876488				0.0
B9A9V1-PHI2151-Pwl1-318829-Magnaporthe_oryzae	False	35.7287784679089	Non-antimicrobial	0.3980691716954046				0.0
B9WZW9-PHI2014_PHI2135-Avr-pia-318829-Magnaporthe_oryzae	False	72.54621621621621	Non-antimicrobial	0.4719202324889739				0.0
B9ZUL0-PHI1132_PHI2276_PHI5371-Avrlm4-7_Avrlm4-5022-Leptosphaeria_maculans	False	49.17987234042553	Antimicrobial	0.5691595431248697				0.0
C0LT61-PHI4849_PHI5286-Six5-5507-Fusarium_oxysporum	False	30.83066838046273	Non-antimicrobial	0.1844390839146327				0.0
C4B8B7-PHI2136_PHI4979_PHI6500-Avr-pii-318829-Magnaporthe_oryzae	False	62.92428571428571	Non-antimicrobial	0.0444478619727832				0.0
C4B8B8-PHI3104_PHI5553-Pex31-d_Avr-pik-318829-Magnaporthe_oryzae	False	65.88246995994659	Antimicrobial	0.5685733110354622				0.0
C4B8B9-PHI2137_PHI3498_PHI3499_PHI3103-Avr-pik_Avr-pikm_Avr-pikp_Pex31-a-318829-Magnaporthe_oryzae	False	66.74024096385543	Non-antimicrobial	0.4341048427646359				0.0
C6ZEZ6-PHI2064_PHI7896_PHI8697-Avrpiz-t-318829-Magnaporthe_oryzae	False	37.4790802919708	Antimicrobial	0.57421884425198				0.0
C9WMG8-PHI3977_PHI5287-Six6-5507-Fusarium_oxysporum	False	38.86195705521472	Antimicrobial	0.9655368119668838				0.0
D0U2D1-PHI2426-Avr2-5507-Fusarium_oxysporum	False	62.89834995466909	Non-antimicrobial	0.2598679483634558				0.0
E3KHU8-PHI8771-Pgtsr1_(pgtg_09586)-5297-Puccinia_graminis	False	63.7270087124879	Non-antimicrobial	0.115138899281139				0.0
E4ZT84-PHI2919-Avrlm11-5022-Leptosphaeria_maculans	False	34.99336021505376	Non-antimicrobial	0.002797840744446				0.0
F4RBY2-PHI8555-Mlp124478-203908-Melampsora_laricis-populina	False	34.848482905982905	Non-antimicrobial	0.147166058077924				0.0
F9XAU1-PHI123545-Mycgr3g104383-1047171-Zymoseptoria_tritici	False	54.87613908872901	Antimicrobial	0.9834924092423056				0.0
F9XBP2-PHI123547-Mycgr3g104444-1047171-Zymoseptoria_tritici	False	37.65943209876544	Non-antimicrobial	0.0152529728928537				0.0
F9XHX3-PHI6495_PHI11367-Mg1lysm-1047171-Zymoseptoria_tritici	True	64.79592039800995	Non-antimicrobial	0.2107025452046758				0.0
F9XKL2-PHI123546-Mycgr3g105826-1047171-Zymoseptoria_tritici	False	68.81317708333333	Antimicrobial	0.6594020234933172				0.0
F9XMT4-PHI6494_PHI11368-Mg3lysm-1047171-Zymoseptoria_tritici	True	74.35095785440613	Antimicrobial	0.8867146708218268				0.0
G0X840-PHI942_PHI3130_PHI3200_PHI4051-Um05302_Tin2-5270-Ustilago_maydis-reduced_virulence_effector_(plant_avirulence_determinant)	False	33.65465763732129	Antimicrobial	0.9732604275555498				0.0
G2WSX9-PHI6831-Vd4lysm-27337-Verticillium_dahliae	True	76.60450416351249	Antimicrobial	0.9995871331787506				0.0
G2X444-PHI6832-Vd5lysm-27337-Verticillium_dahliae	True	71.86185828616046	Antimicrobial	0.9999988306849076				0.0
G2X4U8-PHI6834-Vd2lysm-27337-Verticillium_dahliae	True	77.86153535353533	Antimicrobial	0.7317352875448064				0.0
G2X9W2-PHI7129-Vdscp7-27337-Verticillium_dahliae	False	45.40243169398907	Non-antimicrobial	1.5687587795953167e-07				0.0
G2XA95-PHI6833-Vd6lysm-27337-Verticillium_dahliae	True	78.08232279171209	Antimicrobial	0.9999951811844042				0.0
G4MRT1-PHI123883-Htr3-318829-Magnaporthe_oryzae	False	40.21510278113664	Non-antimicrobial	0.4743496857316465				0.0
G4MX34-PHI3215-Mocdip3-318829-Magnaporthe_oryzae	False	35.89768809849521	Non-antimicrobial	0.2541772273064585				0.0
G4NJP7-PHI4526-Avrpi9-318829-Magnaporthe_oryzae	False	35.98241965973535	Antimicrobial	0.858665566703874				0.0
G5EI17-PHI3122-Mc69-318829-Magnaporthe_oryzae	False	50.84711267605634	Non-antimicrobial	6.32997671162934e-05				0.0
H7CE70-PHI3123-Comc69-5465-Colletotrichum_orbiculare	False	49.01467181467182	Non-antimicrobial	0.0112006532250577				0.0
I1VGT7-PHI2696-Nip2-914237-Rhynchosporium_commune	False	31.58708571428572	Non-antimicrobial	0.4951583028509754				0.0
I1VGT8-PHI2697-Nip3-914237-Rhynchosporium_commune	False	29.476246684350134	Non-antimicrobial	0.0040620354400248				0.0
J4URT3-PHI7376-Blys2-176275-Beauveria_bassiana	True	77.77647602739727	Antimicrobial	0.9999120205305044				0.0
J5J7Y8-PHI7378-Blys5-176275-Beauveria_bassiana	True	82.02783831282952	Antimicrobial	0.9354180630170345				0.0
M1GM60-PHI6368-Sntox3-13684-Parastagonospora_nodorum	False	29.017474747474743	Non-antimicrobial	0.0774493880719135				0.0
M5C8P6-PHI11444-Rslysm-122368_456999-Cercospora_beticola_Rhizoctonia_solani	True	77.82357739665787	Antimicrobial	0.9999982723334868				0.0
N1J7E2-PHI6352_PHI6357-Csep0254-34373-Blumeria_graminis	False	35.74537826685007	Non-antimicrobial	0.4004417415947804				0.0
N1PIZ7-PHI5477-Dsavr4-64363-Dothistroma_septosporum	False	58.89576332429992	Antimicrobial	0.963231130916026				0.0
P0CU91-PHI123923-Rxlr131-143451-Plasmopara_viticola	False	37.315880681818186	Non-antimicrobial	0.1019243698522368				0.0
P22287-PHI7_PHI2845_PHI5473_PHI5497_PHI5542_PHI5545_PHI5558_PHI5566-Avr9-5499-Fulvia_fulva	False	69.3466095890411	Antimicrobial	0.8118161922362076				0.0
P78737-PHI534_PHI8380-Toxa_Toxa_(aab61464)-45151-Pyrenophora_tritici-repentis-increased_virulence_(hypervirulence)_effector_(plant_avirulence_determinant)	False	34.836542426645515						0.0
Q01144-PHI42_PHI2152-Pwl2-318829-Magnaporthe_oryzae	False	36.59912641315519	Antimicrobial	0.6574766651865033				0.0
Q01145-PHI41-Pwl1-318829-Magnaporthe_oryzae	False	26.27505735140772	Antimicrobial	0.9828779442402444				0.0
Q02039-PHI38_PHI2698-Nip1-914237-Rhynchosporium_commune	False	34.335221238938054	Non-antimicrobial	0.0213726202796612				0.0
Q258K5-PHI25_PHI2281-Avrlm1-5022-Leptosphaeria_maculans	False	30.16288828337875	Non-antimicrobial	0.3968030793324712				0.0
Q2A0P1-PHI4848_PHI5283_PHI7472-Avr2-5507_27337_40559_317-Fusarium_oxysporum_Verticillium_dahliae_Botrytis_cinerea_Pseudomonas_syringae	False	62.65890199637024	Non-antimicrobial	0.1539564453058676				0.0
Q2MV43-PHI537-Avrp123-5261-Melampsora_lini	False	30.545617021276595	Non-antimicrobial	0.2444640453672743				0.0
Q2MV46-PHI535-Avrm-5261-Melampsora_lini	False	42.52661437908496	Antimicrobial	0.985887813628734				0.0
Q2MV49-PHI536-Avrp4-5261-Melampsora_lini	False	46.301227336122736	Non-antimicrobial	0.0096645216828119				0.0
Q5VB04-PHI529-Avr4e-5499-Fulvia_fulva	False	32.646156914893616	Non-antimicrobial	0.441988308928623				0.0
Q6R659-PHI533-Avrl567-b-5261-Melampsora_lini	False	28.93353405725568	Antimicrobial	0.5767941961722078				0.0
Q6R661-PHI532-Avrl567-a-5261-Melampsora_lini	False	28.15403162055336	Non-antimicrobial	0.1312646835866322				0.0
Q709D8-PHI5284-Avr3-5507-Fusarium_oxysporum	False	26.19447632711621	Antimicrobial	0.9999268470534746				0.0
Q709E0-PHI5285-Six2-5507-Fusarium_oxysporum	False	28.596845052893592	Non-antimicrobial	0.4295578040318151				0.0
Q709E2-PHI379-Six1-5507-Fusarium_oxysporum	False	26.57748565965583	Antimicrobial	0.9990274557890884				0.0
Q87W07-PHI7337-Hopi1-318829-Magnaporthe_oryzae	False	57.59457406402604	Non-antimicrobial	0.2730949510837303				0.0
Q8NID8-PHI472_PHI2344_PHI5496_PHI5541_PHI5555_PHI6285-Avr2-5499-Fulvia_fulva	False	63.097524038461536	Antimicrobial	0.9066646046384595				0.0
R0KGT7-PHI123563-Stace1-93612-Exserohilum_turcicum	False	63.887449682561126	Non-antimicrobial	4.665666502922976e-11				0.0
V5TFR9-PHI5403-Avrlmj1-5022-Leptosphaeria_maculans	False	36.94436344969199	Antimicrobial	0.6506797339049729				0.0
W9ZT25-PHI5067-Avrfom2-5507-Fusarium_oxysporum	False	28.304498692240628	Antimicrobial	0.9413497647171876				0.0
