## Supplementary material for "Plant-associated fungi co-opt ancient antimicrobials for host manipulation": Table S17

	dialysis 1:	dialysis 2:	dialysis 3:	dialysis 4:	dialysis 5:	dialysis 6 and 7:
AVR-Pita	4 M GdmCl	3 M GdmCl	2 M GdmCl	1 M GdmCl	100 mM Tris	30 mM potassium phosphate buffer
	50 mM Tris	50 mM Tris	100 mM Tris	100 mM Tris	250 mM Ammonium sulfate	15 mM KCl
	10 mM GSH	10 mM GSH	125 mM Ammonium sulfate	250 mM Ammonium sulfate	10 mM GSH	5 mM NaCl
	2 mM GSSG	2 mM GSSG	10 mM GSH	10 mM GSH	2 mM GSSG	pH 7.5
	pH 8	pH 8	2 mM GSSG	2 mM GSSG	pH 7.5
			pH 8	pH 7.5
	dialysis 1:	dialysis 2:	dialysis 3:	dialysis 4:	dialysis 5:	dialysis 6 and 7:
Vd424Y	4 M GdmCl	3 M GdmCl	2 M GdmCl	1 M GdmCl	100 mM Tris	30 mM sodium phosphate buffer
	50 mM Tris	50 mM Tris	100 mM Tris	100 mM Tris	250 mM Ammonium sulfate	pH 7
	10 mM GSH	10 mM GSH	125 mM Ammonium sulfate	250 mM Ammonium sulfate	10 mM GSH
	2 mM GSSG	2 mM GSSG	10 mM GSH	10 mM GSH	2 mM GSSG
	pH 8	pH 7.5	2 mM GSSG	2 mM GSSG	pH 7
			pH 7.5	pH 7
	dialysis 1:	dialysis 2:	dialysis 3:	dialysis 4:	dialysis 5:	dialysis 6 and 7:
AGLIP1	4 M GdmCl	3 M GdmCl	2 M GdmCl	1 M GdmCl	100 mM BisTris	30 mM sodium phosphate buffer
	50 mM BisTris	50 mM BisTris	100 mM BisTris	100 mM BisTris	250 mM Ammonium sulfate	pH 5.8
	10 mM GSH	10 mM GSH	125 mM Ammonium sulfate	250 mM Ammonium sulfate	10 mM GSH
	2 mM GSSG	2 mM GSSG	10 mM GSH	10 mM GSH	2 mM GSSG
	pH 6.5	pH 6	2 mM GSSG	2 mM GSSG	pH 5.8
			pH 5.8	pH 5.8
	dialysis 1:	dialysis 2:	dialysis 3:	dialysis 4:	dialysis 5:	dialysis 6 and 7:
VdCP1	4 M GdmCl	3 M GdmCl	2 M GdmCl	1 M GdmCl	100 mM BisTris	30 mM sodium phosphate buffer
	50 mM BisTris	50 mM BisTris	100 mM BisTris	100 mM BisTris	250 mM Ammonium sulfate	15 mM KCl
	10 mM GSH	10 mM GSH	125 mM Ammonium sulfate	250 mM Ammonium sulfate	10 mM GSH	5 mM NaCl
	2 mM GSSG	2 mM GSSG	10 mM GSH	10 mM GSH	2 mM GSSG	pH 6.5
	pH 7.0	pH 6.5	2 mM GSSG	2 mM GSSG	pH 5.8
			pH 6.0	pH 5.8
GdmCl: guanidinium chloride
GSH: reduced glutathione
GSSG: oxidized glutathione
